# A Unified Catalog of 19,251 Non-human Reference Species Genomes Provides New Insights into the Mammalian Gut Microbiomes

**DOI:** 10.1101/2022.05.16.491731

**Authors:** Xiaoping Li, Chen Tian, Daohua Zhuang, Liu Tian, Xingwei Shi, Yanli Bai, Han Gao, Hong Zhou, Fangfang Zhao, Min Dai, Lei Zhu, Qunfu Wu, Xiaotong Liu, Tao Zhang, Jianan Sang, Sunil Kumar Sahu, Xun Xu, Huijue Jia, Huan Liu, Liang Xiao, Karsten Kristiansen, Zhigang Zhang

**Affiliations:** State Key Laboratory for Conservation and Utilization of Bio-Resources in Yunnan, School of Life Sciences, Yunnan University, Kunming, Yunnan 650091, P.R. China; BGI-Shenzhen, Shenzhen, Guangdong 518083, P.R. China; Laboratory of Genomics and Molecular Biomedicine, Department of Biology, University of Copenhagen, Copenhagen 2100, Denmark; Institute of Metagenomics, Qingdao-Europe Advanced Institute for Life Sciences, BGI-Qingdao, Qingdao, Shangdong166555, P. R. China

## Abstract

The gut microbiota is essential for host health and survival. Here, using samples from animals living in the Qinghai-Tibetan Plateau, we recovered 119,568 metagenome-assembled genomes (MAGs) that were clustered into 19,251 species-level genome bins (SGBs) of which most represent novel species. We present a novel mechanism shaping mammalian gut microbiomes using ancestral founder bacteria (AFB) as a core skeleton and recurring lineage-specific gains of microbial species that are transferred frequently among multiple hosts, not strictly limited by host phylogeny. Such lineage specific gains are responsible for increasing gut microbial diversity, maintaining functional stability, and endowing specific functions for host adaptions. Our analyses did not support the existence of co-phylogeny or co-speciation events between mammal hosts and their individual gut symbionts. The results presented in this study not only reveal novel unique gut microbial species and offer insight of value for understanding the diversity, stability, functionality of the mammalian gut microbiomes, and the co-evolution with their hosts, but also emphasize that animals living in extreme environments are a promising resource for the discovery of novel biological functions.

---

The gut microbiota constitutes an essential functional unit of the mammalian body involved in nutrient utilization, immune development, and host survival in extreme environments *(1-5)*. However, except for the gut microbiota of humans *(6, 7)*, the diversity, stability, and functional traits of mammalian gut microbiomes and the co-evolution with their hosts are poorly understood in part due to lack of comprehensive microbial reference genomes. Recently, 1,209 species-level genome bins (SGBs) were identified by analysis of the gut microbiota from 184 unique species representing five main groups of animals *(8)*. Of these SGBs, 75% represented novel microbial species testifying to the still huge uncharted domains of the gut microbiota. Thus, in-depth investigation of the gut microbiota of diverse non-human mammals, including animals living in extreme environments such as mammals living on the Qinghai-Tibetan Plateau is likely to uncover novel gut microbial species. The Qinghai-Tibetan Plateau, also termed “the third pole”*(9)*, represents a natural laboratory for studying evolution and environmental changes *(10)* and can be considered as an evolutionary junction for the history of modern biodiversity *(11)* and ice age megaherbivores*(12)*.

Numerous studies have demonstrated the influence of host genetics on the gut microbiome *(13)*, and vertical maternal-to-offspring transmission is key to maintain host-population-level stability of the gut microbiota *(14-16)*. Further observations suggest that microbial community relationships parallel the phylogeny of their hosts, coined phylosymbiosis *(17)*. Phylosymbiosis represents a simple ecological modeling of host filtering *(18)*, with consequences that we can observe now, but phylosymbiosis is unable to explain the long-term co-evolutionary mechanisms and dynamics of the gut microbiota and their mammalian hosts *(19)*. Few phylogenetic analyses have reported that co-speciation plays a predominant role in the co-evolution between mammals and their gut commensals, but the conclusions are tenuous, because frequent horizontal gene transfer (HGT) events across prokaryotes cause an inaccurate estimation of their phylogenies that cannot be conquered by the limited phylogenetic information provided by analysis of partial 16S rRNA gene sequences or single-copy genes *(20-24)*. Accordingly, whole microbial genome information is needed to improve analyses *(25)* and will be required to unravel the evolutionary dynamics of the gut microbiome’s function during host evolution.

Here, we report results from metagenomic deep sequencing of fecal samples obtained from 1,412 individuals of six high-altitude herbivorous mammals belonging to the two sister orders Perissodactyla and Artiodactyla freely living on the Qinghai-Tibet Plateau.
