## Supplementary tables for "A Unified Catalog of 19,251 Non-human Reference Species Genomes Provides New Insights into the Mammalian Gut Microbiomes": TableS6. Data summary of the genome and gene catalog of the gut microbiomes..xlsx

### Sheet: Genomes catalog
Table S6A: The summary of the 19,251 assebled genome catalog
Types	Yak	Cattle	Antelope	Sheep	Ass	Horse	Sum
Samples number	388	196	255	446	48	79	1412
HQ_MAGs_QS50	7040	2522	9063	11684	2217	2451	34977
MQ_MAGs_QS50	21085	8108	17544	27694	4467	5693	84591
Total effective MAGs	28125	10630	26607	39378	6684	8144	119568
SGBs	19251

### Sheet: Genes catalog
Table S6B: The summary of the gene catalog
Types	Yak	Cattle	Antelope	Sheep	Ass	Horse	Sum
Samples number	388	196	255	446	48	79	1412
SGB number	14187	11484	13183	15159	2609	2717	19251
Genes number	24960833	20656612	23887712	27010299	5367025	5671210	34469579
Non-redundancy genes	18622339	15567329	17720258	20135884	4431313	4716204	26093065
Genes catalog	26093065
