## Supplementary tables for "A Unified Catalog of 19,251 Non-human Reference Species Genomes Provides New Insights into the Mammalian Gut Microbiomes": TableS7. The expanding diversity of species at the phylum level..xlsx

### Sheet: TableS5-2. The species expandin
Supplementary Table 7. The species expanding diversity in the phylum level.
Domain	Phylum in GTDB r95	Novel species in 19,251 SGBs	Species in GTDB r95	Expanding Rate (%)
Bacteria	Firmicutes A	13475	2636	511.191
Bacteria	Bacteroidota	2554	3781	67.5483
Bacteria	Firmicutes	747	2737	27.2927
Bacteria	Proteobacteria	521	9474	5.49926
Bacteria	Verrucomicrobiota	501	478	104.812
Bacteria	Patescibacteria	308	1131	27.2325
Bacteria	Spirochaetota	241	310	77.7419
Bacteria	Cyanobacteria	172	727	23.6589
Archaea	Methanobacteriota	127	168	75.5952
Bacteria	Elusimicrobiota	91	66	137.879
Bacteria	Actinobacteriota	82	4261	1.92443
Bacteria	Firmicutes C	49	225	21.7778
Bacteria	Planctomycetota	38	376	10.1064
Bacteria	Fibrobacterota	37	46	80.4348
Bacteria	Firmicutes B	37	183	20.2186
Archaea	Thermoplasmatota	31	360	8.61111
Bacteria	Desulfobacterota	24	560	4.28571
Bacteria	Myxococcota	21	168	12.5
Archaea	Halobacteriota	14	545	2.56881
Bacteria	Synergistota	10	46	21.7391
Bacteria	Riflebacteria	4	6	66.6667
Bacteria	Armatimonadota	3	36	8.33333
Bacteria	Campylobacterota	3	323	0.928793
Bacteria	Deferribacterota	2	16	12.5
Bacteria	Eremiobacterota	2	34	5.88235
Bacteria	Chloroflexota	2	520	0.384615
Bacteria	UBA3054	1	3	33.3333
Bacteria	Verrucomicrobiota A	1	52	1.92308
