## Supplementary tables for "A Unified Catalog of 19,251 Non-human Reference Species Genomes Provides New Insights into the Mammalian Gut Microbiomes": TableS9. Strain information of two bacterial species used for the co-phylogeny analysis..xlsx

### Sheet: SGB_1640
Sample_ID	MAGs	Quality	Completeness	Contamination	Quality_Score	GC	Genome size	Contigs Number	Host	Taxonomy
T1900045313_YK20190002	T1900045313_YK20190002_bin.31.fa	Medium	89.87	6.73	56.22	0.4839	2126569	57	Tibetan_Yak	d__Bacteria;p__Bacteroidota;c__Bacteroidia;o__Bacteroidales;f__Rikenellaceae;g__Alistipes;s__
T1900045316_YK20190005	T1900045316_YK20190005_bin.10.fa	High	92.74	2.88	78.34	0.4931	1916186	52	Tibetan_Yak	d__Bacteria;p__Bacteroidota;c__Bacteroidia;o__Bacteroidales;f__Rikenellaceae;g__Alistipes;s__
T1900045321_YK20190010	T1900045321_YK20190010_bin.175.fa	Medium	93.57	7.37	56.72	0.4909	2051178	50	Tibetan_Yak	d__Bacteria;p__Bacteroidota;c__Bacteroidia;o__Bacteroidales;f__Rikenellaceae;g__Alistipes;s__
T1900045322_YK20190011	T1900045322_YK20190011_bin.120.fa	High	90.78	3.12	75.18	0.4893	1994583	50	Tibetan_Yak	d__Bacteria;p__Bacteroidota;c__Bacteroidia;o__Bacteroidales;f__Rikenellaceae;g__Alistipes;s__
T1900045325_YK20190014	T1900045325_YK20190014_bin.260.fa	High	94.37	3.63	76.22	0.4871	2184545	54	Tibetan_Yak	d__Bacteria;p__Bacteroidota;c__Bacteroidia;o__Bacteroidales;f__Rikenellaceae;g__Alistipes;s__
T1900045326_YK20190015	T1900045326_YK20190015_bin.286.fa	High	92.84	4.57	69.99	0.4852	2160286	48	Tibetan_Yak	d__Bacteria;p__Bacteroidota;c__Bacteroidia;o__Bacteroidales;f__Rikenellaceae;g__Alistipes;s__
T1900045327_YK20190016	T1900045327_YK20190016_bin.110.fa	Medium	92.34	5.33	65.69	0.4914	2036289	43	Tibetan_Yak	d__Bacteria;p__Bacteroidota;c__Bacteroidia;o__Bacteroidales;f__Rikenellaceae;g__Alistipes;s__
T1900045328_YK20190017	T1900045328_YK20190017_bin.149.fa	Medium	67.24	1.72	58.64	0.4967	1501690	232	Tibetan_Yak	d__Bacteria;p__Bacteroidota;c__Bacteroidia;o__Bacteroidales;f__Rikenellaceae;g__Alistipes;s__
T1900045329_YK20190018	T1900045329_YK20190018_bin.251.fa	Medium	54.23	0	54.23	0.4951	1627986	304	Tibetan_Yak	d__Bacteria;p__Bacteroidota;c__Bacteroidia;o__Bacteroidales;f__Rikenellaceae;g__Alistipes;s__
T1900045332_YK20190021	T1900045332_YK20190021_bin.335.fa	Medium	63.45	0.86	59.15	0.4999	1439985	314	Tibetan_Yak	d__Bacteria;p__Bacteroidota;c__Bacteroidia;o__Bacteroidales;f__Rikenellaceae;g__Alistipes;s__
T1900045333_YK20190022	T1900045333_YK20190022_bin.225.fa	High	97.8	3.11	82.25	0.4856	2266234	47	Tibetan_Yak	d__Bacteria;p__Bacteroidota;c__Bacteroidia;o__Bacteroidales;f__Rikenellaceae;g__Alistipes;s__
T1900045336_YK20190025	T1900045336_YK20190025_bin.71.fa	High	97.21	1.52	89.61	0.4857	2196491	37	Tibetan_Yak	d__Bacteria;p__Bacteroidota;c__Bacteroidia;o__Bacteroidales;f__Rikenellaceae;g__Alistipes;s__
T1900045339_YK20190028	T1900045339_YK20190028_bin.75.fa	High	98.42	4.13	77.77	0.4847	2292927	41	Tibetan_Yak	d__Bacteria;p__Bacteroidota;c__Bacteroidia;o__Bacteroidales;f__Rikenellaceae;g__Alistipes;s__
T1900045340_YK20190030	T1900045340_YK20190030_bin.136.fa	High	95.64	1.68	87.24	0.4927	1951087	107	Tibetan_Yak	d__Bacteria;p__Bacteroidota;c__Bacteroidia;o__Bacteroidales;f__Rikenellaceae;g__Alistipes;s__
T1900045341_YK20190031	T1900045341_YK20190031_bin.20.fa	High	96.04	4.06	75.74	0.4901	2172972	87	Tibetan_Yak	d__Bacteria;p__Bacteroidota;c__Bacteroidia;o__Bacteroidales;f__Rikenellaceae;g__Alistipes;s__
T1900045345_YK20190035	T1900045345_YK20190035_bin.262.fa	High	94.73	4.85	70.48	0.492	1978136	74	Tibetan_Yak	d__Bacteria;p__Bacteroidota;c__Bacteroidia;o__Bacteroidales;f__Rikenellaceae;g__Alistipes;s__
T1900045349_YK20190039	T1900045349_YK20190039_bin.248.fa	Medium	60	0	60	0.4976	1186436	14	Tibetan_Yak	d__Bacteria;p__Bacteroidota;c__Bacteroidia;o__Bacteroidales;f__Rikenellaceae;g__Alistipes;s__
T1900045351_YK20190041	T1900045351_YK20190041_bin.153.fa	Medium	89.72	1.92	80.12	0.4934	1840489	110	Tibetan_Yak	d__Bacteria;p__Bacteroidota;c__Bacteroidia;o__Bacteroidales;f__Rikenellaceae;g__Alistipes;s__
T1900045353_YK20190043	T1900045353_YK20190043_bin.176.fa	High	96.41	3.21	80.36	0.4866	2136203	80	Tibetan_Yak	d__Bacteria;p__Bacteroidota;c__Bacteroidia;o__Bacteroidales;f__Rikenellaceae;g__Alistipes;s__
T1900045355_YK20190045	T1900045355_YK20190045_bin.103.fa	High	91.55	1.93	81.9	0.4909	1990480	123	Tibetan_Yak	d__Bacteria;p__Bacteroidota;c__Bacteroidia;o__Bacteroidales;f__Rikenellaceae;g__Alistipes;s__
T1900045356_YK20190046	T1900045356_YK20190046_bin.276.fa	High	90.87	1.22	84.77	0.4916	1861975	57	Tibetan_Yak	d__Bacteria;p__Bacteroidota;c__Bacteroidia;o__Bacteroidales;f__Rikenellaceae;g__Alistipes;s__
T1900045357_YK20190047	T1900045357_YK20190047_bin.186.fa	Medium	72.74	3.45	55.49	0.4915	1955319	161	Tibetan_Yak	d__Bacteria;p__Bacteroidota;c__Bacteroidia;o__Bacteroidales;f__Rikenellaceae;g__Alistipes;s__
T1900045358_YK20190048	T1900045358_YK20190048_bin.102.fa	High	97.06	0.92	92.46	0.4931	1973238	73	Tibetan_Yak	d__Bacteria;p__Bacteroidota;c__Bacteroidia;o__Bacteroidales;f__Rikenellaceae;g__Alistipes;s__
T1900045360_YK20190050	T1900045360_YK20190050_bin.84.fa	High	90.21	4.27	68.86	0.4927	2034743	315	Tibetan_Yak	d__Bacteria;p__Bacteroidota;c__Bacteroidia;o__Bacteroidales;f__Rikenellaceae;g__Alistipes;s__
T1900045410_YK20190100	T1900045410_YK20190100_bin.220.fa	Medium	56.97	0	56.97	0.4967	1542537	481	Tibetan_Yak	d__Bacteria;p__Bacteroidota;c__Bacteroidia;o__Bacteroidales;f__Rikenellaceae;g__Alistipes;s__
T1900045416_YK20190106	T1900045416_YK20190106_bin.10.fa	Medium	95.47	8.49	53.02	0.4878	2134546	133	Tibetan_Yak	d__Bacteria;p__Bacteroidota;c__Bacteroidia;o__Bacteroidales;f__Rikenellaceae;g__Alistipes;s__
T1900045418_YK20190108	T1900045418_YK20190108_bin.99.fa	Medium	79.31	5.17	53.46	0.494	1966510	146	Tibetan_Yak	d__Bacteria;p__Bacteroidota;c__Bacteroidia;o__Bacteroidales;f__Rikenellaceae;g__Alistipes;s__
T1900045422_YK20190112	T1900045422_YK20190112_bin.63.fa	High	95.12	3.94	75.42	0.4902	2096966	91	Tibetan_Yak	d__Bacteria;p__Bacteroidota;c__Bacteroidia;o__Bacteroidales;f__Rikenellaceae;g__Alistipes;s__
T1900045457_YK20190148	T1900045457_YK20190148_bin.31.fa	Medium	64.81	1.72	56.21	0.4959	1784148	400	Tibetan_Yak	d__Bacteria;p__Bacteroidota;c__Bacteroidia;o__Bacteroidales;f__Rikenellaceae;g__Alistipes;s__
T1900045464_YK20190155	T1900045464_YK20190155_bin.109.fa	High	94.68	3.66	76.38	0.49	2068875	146	Tibetan_Yak	d__Bacteria;p__Bacteroidota;c__Bacteroidia;o__Bacteroidales;f__Rikenellaceae;g__Alistipes;s__
T1900045465_YK20190156	T1900045465_YK20190156_bin.143.fa	High	90.27	4.09	69.82	0.4941	1863593	272	Tibetan_Yak	d__Bacteria;p__Bacteroidota;c__Bacteroidia;o__Bacteroidales;f__Rikenellaceae;g__Alistipes;s__
T1900045466_YK20190157	T1900045466_YK20190157_bin.263.fa	High	93.85	4.73	70.2	0.4944	1917923	161	Tibetan_Yak	d__Bacteria;p__Bacteroidota;c__Bacteroidia;o__Bacteroidales;f__Rikenellaceae;g__Alistipes;s__
T1900045468_YK20190159	T1900045468_YK20190159_bin.99.fa	Medium	87.92	5.29	61.47	0.4956	1807417	235	Tibetan_Yak	d__Bacteria;p__Bacteroidota;c__Bacteroidia;o__Bacteroidales;f__Rikenellaceae;g__Alistipes;s__
T1900045471_YK20190162	T1900045471_YK20190162_bin.144.fa	High	92.71	3.69	74.26	0.4929	1942854	135	Tibetan_Yak	d__Bacteria;p__Bacteroidota;c__Bacteroidia;o__Bacteroidales;f__Rikenellaceae;g__Alistipes;s__
T1900045475_YK20190169	T1900045475_YK20190169_bin.331.fa	Medium	79.31	1.72	70.71	0.4927	1980019	108	Tibetan_Yak	d__Bacteria;p__Bacteroidota;c__Bacteroidia;o__Bacteroidales;f__Rikenellaceae;g__Alistipes;s__
T1900045479_YK20190173	T1900045479_YK20190173_bin.33.fa	Medium	96.18	8.85	51.93	0.4912	2053104	95	Tibetan_Yak	d__Bacteria;p__Bacteroidota;c__Bacteroidia;o__Bacteroidales;f__Rikenellaceae;g__Alistipes;s__
T1900045481_YK20190175	T1900045481_YK20190175_bin.296.fa	Medium	94.2	8.57	51.35	0.4911	2057433	149	Tibetan_Yak	d__Bacteria;p__Bacteroidota;c__Bacteroidia;o__Bacteroidales;f__Rikenellaceae;g__Alistipes;s__
T1900045493_YK20190187	T1900045493_YK20190187_bin.349.fa	Medium	79.66	0	79.66	0.4907	1989406	71	Tibetan_Yak	d__Bacteria;p__Bacteroidota;c__Bacteroidia;o__Bacteroidales;f__Rikenellaceae;g__Alistipes;s__
T1900045499_YK20190193	T1900045499_YK20190193_bin.65.fa	High	91.43	1.44	84.23	0.4904	1962875	39	Tibetan_Yak	d__Bacteria;p__Bacteroidota;c__Bacteroidia;o__Bacteroidales;f__Rikenellaceae;g__Alistipes;s__
T1900045500_YK20190194	T1900045500_YK20190194_bin.371.fa	High	97.52	2.88	83.12	0.4886	2144814	23	Tibetan_Yak	d__Bacteria;p__Bacteroidota;c__Bacteroidia;o__Bacteroidales;f__Rikenellaceae;g__Alistipes;s__
T1900045504_YK20190198	T1900045504_YK20190198_bin.182.fa	Medium	75.36	2.92	60.76	0.4958	1453414	146	Tibetan_Yak	d__Bacteria;p__Bacteroidota;c__Bacteroidia;o__Bacteroidales;f__Rikenellaceae;g__Alistipes;s__
T1900045506_YK20190200	T1900045506_YK20190200_bin.323.fa	High	94.55	1.72	85.95	0.4901	2005252	18	Tibetan_Yak	d__Bacteria;p__Bacteroidota;c__Bacteroidia;o__Bacteroidales;f__Rikenellaceae;g__Alistipes;s__
T1900045507_YK20190201	T1900045507_YK20190201_bin.133.fa	High	96.15	4.13	75.5	0.4885	2099782	74	Tibetan_Yak	d__Bacteria;p__Bacteroidota;c__Bacteroidia;o__Bacteroidales;f__Rikenellaceae;g__Alistipes;s__
T1900045511_YK20190205	T1900045511_YK20190205_bin.105.fa	Medium	50	0	50	0.4995	1340323	443	Tibetan_Yak	d__Bacteria;p__Bacteroidota;c__Bacteroidia;o__Bacteroidales;f__Rikenellaceae;g__Alistipes;s__
T1900045512_YK20190206	T1900045512_YK20190206_bin.38.fa	High	93.8	3.89	74.35	0.4938	1947646	78	Tibetan_Yak	d__Bacteria;p__Bacteroidota;c__Bacteroidia;o__Bacteroidales;f__Rikenellaceae;g__Alistipes;s__
T1900045514_YK20190208	T1900045514_YK20190208_bin.161.fa	High	97.18	2.3	85.68	0.4885	2126558	30	Tibetan_Yak	d__Bacteria;p__Bacteroidota;c__Bacteroidia;o__Bacteroidales;f__Rikenellaceae;g__Alistipes;s__
T1900045516_YK20190210	T1900045516_YK20190210_bin.272.fa	High	98.32	1.6	90.32	0.4878	2153176	35	Tibetan_Yak	d__Bacteria;p__Bacteroidota;c__Bacteroidia;o__Bacteroidales;f__Rikenellaceae;g__Alistipes;s__
T1900045525_YK20190219	T1900045525_YK20190219_bin.174.fa	High	90.24	1.24	84.04	0.4926	1919025	41	Tibetan_Yak	d__Bacteria;p__Bacteroidota;c__Bacteroidia;o__Bacteroidales;f__Rikenellaceae;g__Alistipes;s__
T1900045527_YK20190221	T1900045527_YK20190221_bin.127.fa	Medium	79.46	4.57	56.61	0.4981	1644539	411	Tibetan_Yak	d__Bacteria;p__Bacteroidota;c__Bacteroidia;o__Bacteroidales;f__Rikenellaceae;g__Alistipes;s__
T1900045529_YK20190223	T1900045529_YK20190223_bin.162.fa	High	91.28	3.37	74.43	0.4923	1976520	230	Tibetan_Yak	d__Bacteria;p__Bacteroidota;c__Bacteroidia;o__Bacteroidales;f__Rikenellaceae;g__Alistipes;s__
T1900045535_YK20190229	T1900045535_YK20190229_bin.54.fa	High	90.83	3.71	72.28	0.4938	1892214	106	Tibetan_Yak	d__Bacteria;p__Bacteroidota;c__Bacteroidia;o__Bacteroidales;f__Rikenellaceae;g__Alistipes;s__
T1900045540_YK20190234	T1900045540_YK20190234_bin.88.fa	Medium	97.24	8.25	55.99	0.4912	2205625	81	Tibetan_Yak	d__Bacteria;p__Bacteroidota;c__Bacteroidia;o__Bacteroidales;f__Rikenellaceae;g__Alistipes;s__
T1900045542_YK20190236	T1900045542_YK20190236_bin.461.fa	Medium	63.4	2.59	50.45	0.4966	1593494	365	Tibetan_Yak	d__Bacteria;p__Bacteroidota;c__Bacteroidia;o__Bacteroidales;f__Rikenellaceae;g__Alistipes;s__
T1900045543_YK20190237	T1900045543_YK20190237_bin.33.fa	Medium	78.04	5.17	52.19	0.4959	1888630	312	Tibetan_Yak	d__Bacteria;p__Bacteroidota;c__Bacteroidia;o__Bacteroidales;f__Rikenellaceae;g__Alistipes;s__
T1900045549_YK20190243	T1900045549_YK20190243_bin.104.fa	High	98.12	3.51	80.57	0.4836	2391774	85	Tibetan_Yak	d__Bacteria;p__Bacteroidota;c__Bacteroidia;o__Bacteroidales;f__Rikenellaceae;g__Alistipes;s__
T1900045550_YK20190244	T1900045550_YK20190244_bin.184.fa	High	97.13	1.68	88.73	0.4907	2032429	35	Tibetan_Yak	d__Bacteria;p__Bacteroidota;c__Bacteroidia;o__Bacteroidales;f__Rikenellaceae;g__Alistipes;s__
T1900045554_YK20190248	T1900045554_YK20190248_bin.127.fa	High	93.14	4.91	68.59	0.496	1904842	189	Tibetan_Yak	d__Bacteria;p__Bacteroidota;c__Bacteroidia;o__Bacteroidales;f__Rikenellaceae;g__Alistipes;s__
T1900045562_YK20190256	T1900045562_YK20190256_bin.88.fa	Medium	77.38	5.29	50.93	0.4991	1640175	508	Tibetan_Yak	d__Bacteria;p__Bacteroidota;c__Bacteroidia;o__Bacteroidales;f__Rikenellaceae;g__Alistipes;s__
T1900045564_YK20190258	T1900045564_YK20190258_bin.274.fa	Medium	88	5.41	60.95	0.4972	1789602	358	Tibetan_Yak	d__Bacteria;p__Bacteroidota;c__Bacteroidia;o__Bacteroidales;f__Rikenellaceae;g__Alistipes;s__
T1900045566_YK20190260	T1900045566_YK20190260_bin.111.fa	High	97.22	3.31	80.67	0.4891	2160429	35	Tibetan_Yak	d__Bacteria;p__Bacteroidota;c__Bacteroidia;o__Bacteroidales;f__Rikenellaceae;g__Alistipes;s__
T1900045571_YK20190265	T1900045571_YK20190265_bin.333.fa	High	97.92	3.65	79.67	0.4892	2203911	62	Tibetan_Yak	d__Bacteria;p__Bacteroidota;c__Bacteroidia;o__Bacteroidales;f__Rikenellaceae;g__Alistipes;s__
T1900045572_YK20190266	T1900045572_YK20190266_bin.116.fa	Medium	60.67	1.72	52.07	0.5013	1415887	352	Tibetan_Yak	d__Bacteria;p__Bacteroidota;c__Bacteroidia;o__Bacteroidales;f__Rikenellaceae;g__Alistipes;s__
T1900045573_YK20190267	T1900045573_YK20190267_bin.287.fa	Medium	87.73	2.8	73.73	0.4941	1878867	157	Tibetan_Yak	d__Bacteria;p__Bacteroidota;c__Bacteroidia;o__Bacteroidales;f__Rikenellaceae;g__Alistipes;s__
T1900045627_YK20190321	T1900045627_YK20190321_bin.200.fa	Medium	74.45	3.45	57.2	0.4873	2138056	228	Tibetan_Yak	d__Bacteria;p__Bacteroidota;c__Bacteroidia;o__Bacteroidales;f__Rikenellaceae;g__Alistipes;s__
T1900045635_YK20190329	T1900045635_YK20190329_bin.99.fa	Medium	72.41	4.31	50.86	0.4955	1822331	255	Tibetan_Yak	d__Bacteria;p__Bacteroidota;c__Bacteroidia;o__Bacteroidales;f__Rikenellaceae;g__Alistipes;s__
T1900045636_YK20190330	T1900045636_YK20190330_bin.271.fa	Medium	69.91	1.72	61.31	0.4934	1796301	245	Tibetan_Yak	d__Bacteria;p__Bacteroidota;c__Bacteroidia;o__Bacteroidales;f__Rikenellaceae;g__Alistipes;s__
T1900045641_YK20190335	T1900045641_YK20190335_bin.22.fa	Medium	82.56	6.49	50.11	0.4986	1633235	377	Tibetan_Yak	d__Bacteria;p__Bacteroidota;c__Bacteroidia;o__Bacteroidales;f__Rikenellaceae;g__Alistipes;s__
T1900045645_YK20190339	T1900045645_YK20190339_bin.176.fa	High	94.69	4.33	73.04	0.4901	2049392	162	Tibetan_Yak	d__Bacteria;p__Bacteroidota;c__Bacteroidia;o__Bacteroidales;f__Rikenellaceae;g__Alistipes;s__
T1900045652_YK20190346	T1900045652_YK20190346_bin.119.fa	Medium	84.66	3.45	67.41	0.4909	2067658	42	Tibetan_Yak	d__Bacteria;p__Bacteroidota;c__Bacteroidia;o__Bacteroidales;f__Rikenellaceae;g__Alistipes;s__
T1900045654_YK20190348	T1900045654_YK20190348_bin.49.fa	Medium	86.93	4.41	64.88	0.4919	1891130	218	Tibetan_Yak	d__Bacteria;p__Bacteroidota;c__Bacteroidia;o__Bacteroidales;f__Rikenellaceae;g__Alistipes;s__
T1900045656_YK20190350	T1900045656_YK20190350_bin.179.fa	Medium	75	1.72	66.4	0.4972	1672098	356	Tibetan_Yak	d__Bacteria;p__Bacteroidota;c__Bacteroidia;o__Bacteroidales;f__Rikenellaceae;g__Alistipes;s__
T1900045659_YK20190353	T1900045659_YK20190353_bin.296.fa	High	94.35	2.88	79.95	0.4908	2022128	38	Tibetan_Yak	d__Bacteria;p__Bacteroidota;c__Bacteroidia;o__Bacteroidales;f__Rikenellaceae;g__Alistipes;s__
T1900045665_YK20190359	T1900045665_YK20190359_bin.322.fa	High	95.34	2.24	84.14	0.4895	2071527	76	Tibetan_Yak	d__Bacteria;p__Bacteroidota;c__Bacteroidia;o__Bacteroidales;f__Rikenellaceae;g__Alistipes;s__
T1900045669_YK20190363	T1900045669_YK20190363_bin.335.fa	Medium	93.01	5.53	65.36	0.4919	1932412	83	Tibetan_Yak	d__Bacteria;p__Bacteroidota;c__Bacteroidia;o__Bacteroidales;f__Rikenellaceae;g__Alistipes;s__
T1900045677_YK20190371	T1900045677_YK20190371_bin.164.fa	Medium	97.41	5.69	68.96	0.492	2104575	55	Tibetan_Yak	d__Bacteria;p__Bacteroidota;c__Bacteroidia;o__Bacteroidales;f__Rikenellaceae;g__Alistipes;s__
T1900045678_YK20190372	T1900045678_YK20190372_bin.196.fa	High	97	2.64	83.8	0.491	2051537	102	Tibetan_Yak	d__Bacteria;p__Bacteroidota;c__Bacteroidia;o__Bacteroidales;f__Rikenellaceae;g__Alistipes;s__
T1900045683_YK20190377	T1900045683_YK20190377_bin.12.fa	High	93.5	2.4	81.5	0.4943	1925392	133	Tibetan_Yak	d__Bacteria;p__Bacteroidota;c__Bacteroidia;o__Bacteroidales;f__Rikenellaceae;g__Alistipes;s__
T1900045686_YK20190380	T1900045686_YK20190380_bin.322.fa	Medium	89.35	4.73	65.7	0.4931	1943784	192	Tibetan_Yak	d__Bacteria;p__Bacteroidota;c__Bacteroidia;o__Bacteroidales;f__Rikenellaceae;g__Alistipes;s__
T1900045694_YK20190388	T1900045694_YK20190388_bin.29.fa	Medium	92.45	5.21	66.4	0.4928	1944430	251	Tibetan_Yak	d__Bacteria;p__Bacteroidota;c__Bacteroidia;o__Bacteroidales;f__Rikenellaceae;g__Alistipes;s__
T1900045695_YK20190389	T1900045695_YK20190389_bin.329.fa	Medium	91.08	6.65	57.83	0.4918	1988340	195	Tibetan_Yak	d__Bacteria;p__Bacteroidota;c__Bacteroidia;o__Bacteroidales;f__Rikenellaceae;g__Alistipes;s__
T1900045699_YK20190393	T1900045699_YK20190393_bin.42.fa	High	93.88	3.29	77.43	0.491	2012691	57	Tibetan_Yak	d__Bacteria;p__Bacteroidota;c__Bacteroidia;o__Bacteroidales;f__Rikenellaceae;g__Alistipes;s__
T1900045710_YK20190404	T1900045710_YK20190404_bin.119.fa	Medium	88.83	6.57	55.98	0.4945	1935645	320	Tibetan_Yak	d__Bacteria;p__Bacteroidota;c__Bacteroidia;o__Bacteroidales;f__Rikenellaceae;g__Alistipes;s__
T1900045711_YK20190405	T1900045711_YK20190405_bin.292.fa	High	93.76	3.85	74.51	0.4942	1950681	48	Tibetan_Yak	d__Bacteria;p__Bacteroidota;c__Bacteroidia;o__Bacteroidales;f__Rikenellaceae;g__Alistipes;s__
T1900045713_YK20190407	T1900045713_YK20190407_bin.386.fa	Medium	88.45	4.17	67.6	0.4949	1906735	228	Tibetan_Yak	d__Bacteria;p__Bacteroidota;c__Bacteroidia;o__Bacteroidales;f__Rikenellaceae;g__Alistipes;s__
T1900045717_YK20190411	T1900045717_YK20190411_bin.208.fa	Medium	72.41	2.59	59.46	0.4957	1730242	352	Tibetan_Yak	d__Bacteria;p__Bacteroidota;c__Bacteroidia;o__Bacteroidales;f__Rikenellaceae;g__Alistipes;s__
T1900045722_YK20190416	T1900045722_YK20190416_bin.27.fa	High	90.25	4.37	68.4	0.4928	1952821	246	Tibetan_Yak	d__Bacteria;p__Bacteroidota;c__Bacteroidia;o__Bacteroidales;f__Rikenellaceae;g__Alistipes;s__
T1900045728_YK20190422	T1900045728_YK20190422_bin.147.fa	Medium	85.22	5.1	59.72	0.4939	1882662	306	Tibetan_Yak	d__Bacteria;p__Bacteroidota;c__Bacteroidia;o__Bacteroidales;f__Rikenellaceae;g__Alistipes;s__
T1900045732_YK20190426	T1900045732_YK20190426_bin.195.fa	High	93.69	4.09	73.24	0.4891	2122279	78	Tibetan_Yak	d__Bacteria;p__Bacteroidota;c__Bacteroidia;o__Bacteroidales;f__Rikenellaceae;g__Alistipes;s__
T1900045740_YK20190434	T1900045740_YK20190434_bin.163.fa	Medium	55.64	0	55.64	0.4972	1299384	394	Tibetan_Yak	d__Bacteria;p__Bacteroidota;c__Bacteroidia;o__Bacteroidales;f__Rikenellaceae;g__Alistipes;s__
T1900045744_YK20190438	T1900045744_YK20190438_bin.114.fa	Medium	86.77	3.21	70.72	0.4955	1753762	277	Tibetan_Yak	d__Bacteria;p__Bacteroidota;c__Bacteroidia;o__Bacteroidales;f__Rikenellaceae;g__Alistipes;s__
T1900045746_YK20190440	T1900045746_YK20190440_bin.186.fa	High	95.5	2.42	83.4	0.4897	2054454	83	Tibetan_Yak	d__Bacteria;p__Bacteroidota;c__Bacteroidia;o__Bacteroidales;f__Rikenellaceae;g__Alistipes;s__
T1900045753_YK20190447	T1900045753_YK20190447_bin.363.fa	High	97.61	3.85	78.36	0.4884	2159246	51	Tibetan_Yak	d__Bacteria;p__Bacteroidota;c__Bacteroidia;o__Bacteroidales;f__Rikenellaceae;g__Alistipes;s__
T1900045755_YK20190449	T1900045755_YK20190449_bin.251.fa	High	90.51	1.84	81.31	0.4916	1962811	173	Tibetan_Yak	d__Bacteria;p__Bacteroidota;c__Bacteroidia;o__Bacteroidales;f__Rikenellaceae;g__Alistipes;s__
T1900045756_YK20190450	T1900045756_YK20190450_bin.156.fa	Medium	77.07	2.08	66.67	0.496	1537564	94	Tibetan_Yak	d__Bacteria;p__Bacteroidota;c__Bacteroidia;o__Bacteroidales;f__Rikenellaceae;g__Alistipes;s__
T1900045758_YK20190452	T1900045758_YK20190452_bin.14.fa	High	93.35	1.76	84.55	0.4884	2027805	52	Tibetan_Yak	d__Bacteria;p__Bacteroidota;c__Bacteroidia;o__Bacteroidales;f__Rikenellaceae;g__Alistipes;s__
T1900045771_YK20190465	T1900045771_YK20190465_bin.2.fa	High	97.17	3.07	81.82	0.4899	2088092	31	Tibetan_Yak	d__Bacteria;p__Bacteroidota;c__Bacteroidia;o__Bacteroidales;f__Rikenellaceae;g__Alistipes;s__
T2001009370_Yak-NA	T2001009370_Yak-NA_bin.444.fa	High	94.87	4.09	74.42	0.4891	2135076	52	Tibetan_Yak	d__Bacteria;p__Bacteroidota;c__Bacteroidia;o__Bacteroidales;f__Rikenellaceae;g__Alistipes;s__
TP20200814-DZC104_DT2009055432-1	TP20200814-DZC104_DT2009055432-1_bin.363.fa	Medium	60.58	0.8	56.58	0.4839	1351545	19	Tibetan_Sheep	d__Bacteria;p__Bacteroidota;c__Bacteroidia;o__Bacteroidales;f__Rikenellaceae;g__Alistipes;s__
TP20200814-DZC110_DT2009055438-1	TP20200814-DZC110_DT2009055438-1_bin.103.fa	High	92.51	2.32	80.91	0.4899	1983715	69	Tibetan_Antelope	d__Bacteria;p__Bacteroidota;c__Bacteroidia;o__Bacteroidales;f__Rikenellaceae;g__Alistipes;s__
TP20200814-DZC111_DT2009055439-1	TP20200814-DZC111_DT2009055439-1_bin.129.fa	Medium	90.52	5.3	64.02	0.4873	2074759	33	Tibetan_Sheep	d__Bacteria;p__Bacteroidota;c__Bacteroidia;o__Bacteroidales;f__Rikenellaceae;g__Alistipes;s__
TP20200814-DZC135_DT2009055463-1	TP20200814-DZC135_DT2009055463-1_bin.40.fa	High	92.52	2.08	82.12	0.4886	2010471	24	Tibetan_Sheep	d__Bacteria;p__Bacteroidota;c__Bacteroidia;o__Bacteroidales;f__Rikenellaceae;g__Alistipes;s__
TP20200815-DZC40_DT2009055510-1	TP20200815-DZC40_DT2009055510-1_bin.57.fa	Medium	80.73	1.92	71.13	0.4949	1681827	83	Tibetan_Sheep	d__Bacteria;p__Bacteroidota;c__Bacteroidia;o__Bacteroidales;f__Rikenellaceae;g__Alistipes;s__
TP20200823-QMN43_DT2009055556-1	TP20200823-QMN43_DT2009055556-1_bin.1.fa	Medium	65.78	1.92	56.18	0.4915	1365498	248	Tibetan_Antelope	d__Bacteria;p__Bacteroidota;c__Bacteroidia;o__Bacteroidales;f__Rikenellaceae;g__Alistipes;s__
TP20200823-QMN50_DT2009055557-1	TP20200823-QMN50_DT2009055557-1_bin.5.fa	Medium	93.1	8.62	50	0.4878	2144742	36	Tibetan_Antelope	d__Bacteria;p__Bacteroidota;c__Bacteroidia;o__Bacteroidales;f__Rikenellaceae;g__Alistipes;s__
TP20200823-QMN58_DT2009055558-1	TP20200823-QMN58_DT2009055558-1_bin.197.fa	High	98.19	1.2	92.19	0.4902	2097860	41	Tibetan_Antelope	d__Bacteria;p__Bacteroidota;c__Bacteroidia;o__Bacteroidales;f__Rikenellaceae;g__Alistipes;s__
TP20200824-WDL1_DT2009055561-1	TP20200824-WDL1_DT2009055561-1_bin.114.fa	Medium	66.38	0.86	62.08	0.4956	1648410	180	Tibetan_Antelope	d__Bacteria;p__Bacteroidota;c__Bacteroidia;o__Bacteroidales;f__Rikenellaceae;g__Alistipes;s__
TP20200824-WDL39_DT2009055568-1	TP20200824-WDL39_DT2009055568-1_bin.176.fa	Medium	89.14	3.09	73.69	0.4929	1917269	156	Tibetan_Antelope	d__Bacteria;p__Bacteroidota;c__Bacteroidia;o__Bacteroidales;f__Rikenellaceae;g__Alistipes;s__
TP20200824-WDL5_DT2009055562-1	TP20200824-WDL5_DT2009055562-1_bin.185.fa	Medium	94.71	5.33	68.06	0.4831	2340522	126	Tibetan_Antelope	d__Bacteria;p__Bacteroidota;c__Bacteroidia;o__Bacteroidales;f__Rikenellaceae;g__Alistipes;s__
TP20200824-WDL72_DT2009055581-1	TP20200824-WDL72_DT2009055581-1_bin.322.fa	Medium	81.53	4.97	56.68	0.4935	1712811	433	Tibetan_Antelope	d__Bacteria;p__Bacteroidota;c__Bacteroidia;o__Bacteroidales;f__Rikenellaceae;g__Alistipes;s__
TP20200824-WDL73_DT2009055582-1	TP20200824-WDL73_DT2009055582-1_bin.54.fa	Medium	92.15	6.73	58.5	0.4864	2174852	28	Tibetan_Antelope	d__Bacteria;p__Bacteroidota;c__Bacteroidia;o__Bacteroidales;f__Rikenellaceae;g__Alistipes;s__
TP20200824-WDL78_DT2009055587-1	TP20200824-WDL78_DT2009055587-1_bin.159.fa	Medium	79.35	5.53	51.7	0.4972	1682133	406	Tibetan_Antelope	d__Bacteria;p__Bacteroidota;c__Bacteroidia;o__Bacteroidales;f__Rikenellaceae;g__Alistipes;s__
TP20200824-WDL81_DT2009055590-1	TP20200824-WDL81_DT2009055590-1_bin.154.fa	High	90.61	3.37	73.76	0.4887	2049202	232	Tibetan_Antelope	d__Bacteria;p__Bacteroidota;c__Bacteroidia;o__Bacteroidales;f__Rikenellaceae;g__Alistipes;s__
TP20200825-WDL105_DT2009055616-1	TP20200825-WDL105_DT2009055616-1_bin.81.fa	High	94.6	3.93	74.95	0.492	2028629	112	Tibetan_Antelope	d__Bacteria;p__Bacteroidota;c__Bacteroidia;o__Bacteroidales;f__Rikenellaceae;g__Alistipes;s__
TP20200825-WDL108_DT2009055617-1	TP20200825-WDL108_DT2009055617-1_bin.113.fa	High	92.92	3.12	77.32	0.4951	1899477	141	Tibetan_Antelope	d__Bacteria;p__Bacteroidota;c__Bacteroidia;o__Bacteroidales;f__Rikenellaceae;g__Alistipes;s__
TP20200825-WDL112_DT2009055618-1	TP20200825-WDL112_DT2009055618-1_bin.147.fa	High	90.08	2.4	78.08	0.4967	1880929	214	Tibetan_Antelope	d__Bacteria;p__Bacteroidota;c__Bacteroidia;o__Bacteroidales;f__Rikenellaceae;g__Alistipes;s__
TP20200825-WDL119_DT2009055619-1	TP20200825-WDL119_DT2009055619-1_bin.191.fa	Medium	61.94	0.96	57.14	0.4904	1357463	25	Tibetan_Antelope	d__Bacteria;p__Bacteroidota;c__Bacteroidia;o__Bacteroidales;f__Rikenellaceae;g__Alistipes;s__
TP20200825-WDL19_DT2009055595-1	TP20200825-WDL19_DT2009055595-1_bin.220.fa	High	90.96	1.78	82.06	0.4933	1835649	241	Tibetan_Antelope	d__Bacteria;p__Bacteroidota;c__Bacteroidia;o__Bacteroidales;f__Rikenellaceae;g__Alistipes;s__
TP20200825-WDL45_DT2009055600-1	TP20200825-WDL45_DT2009055600-1_bin.67.fa	High	96.6	2.44	84.4	0.4889	2103075	70	Tibetan_Antelope	d__Bacteria;p__Bacteroidota;c__Bacteroidia;o__Bacteroidales;f__Rikenellaceae;g__Alistipes;s__
TP20200825-WDL48_DT2009055601-1	TP20200825-WDL48_DT2009055601-1_bin.111.fa	Medium	75.48	2.08	65.08	0.4999	1620982	363	Tibetan_Antelope	d__Bacteria;p__Bacteroidota;c__Bacteroidia;o__Bacteroidales;f__Rikenellaceae;g__Alistipes;s__
TP20200825-WDL51_DT2009055604-1	TP20200825-WDL51_DT2009055604-1_bin.37.fa	Medium	94.66	5.42	67.56	0.4879	2173417	55	Tibetan_Antelope	d__Bacteria;p__Bacteroidota;c__Bacteroidia;o__Bacteroidales;f__Rikenellaceae;g__Alistipes;s__
TP20200825-WDL57_DT2009055605-1	TP20200825-WDL57_DT2009055605-1_bin.223.fa	Medium	97.77	6.47	65.42	0.4869	2197550	32	Tibetan_Antelope	d__Bacteria;p__Bacteroidota;c__Bacteroidia;o__Bacteroidales;f__Rikenellaceae;g__Alistipes;s__
TP20200825-WDL73_DT2009055608-1	TP20200825-WDL73_DT2009055608-1_bin.36.fa	High	96.75	1.92	87.15	0.4937	1984751	70	Tibetan_Antelope	d__Bacteria;p__Bacteroidota;c__Bacteroidia;o__Bacteroidales;f__Rikenellaceae;g__Alistipes;s__
TP20200825-WDL7_DT2009055593-1	TP20200825-WDL7_DT2009055593-1_bin.16.fa	Medium	52.59	0	52.59	0.5005	1243907	261	Tibetan_Antelope	d__Bacteria;p__Bacteroidota;c__Bacteroidia;o__Bacteroidales;f__Rikenellaceae;g__Alistipes;s__
TP20200825-WDL87_DT2009055612-1	TP20200825-WDL87_DT2009055612-1_bin.82.fa	High	97.03	3.12	81.43	0.4879	2091243	117	Tibetan_Antelope	d__Bacteria;p__Bacteroidota;c__Bacteroidia;o__Bacteroidales;f__Rikenellaceae;g__Alistipes;s__
TP20200825-WDL92_DT2009055613-1	TP20200825-WDL92_DT2009055613-1_bin.95.fa	High	97.76	2.56	84.96	0.4905	2062540	55	Tibetan_Antelope	d__Bacteria;p__Bacteroidota;c__Bacteroidia;o__Bacteroidales;f__Rikenellaceae;g__Alistipes;s__
TP20200825-WDL96_DT2009055614-1	TP20200825-WDL96_DT2009055614-1_bin.4.fa	High	93.12	2.53	80.47	0.4912	2028216	240	Tibetan_Antelope	d__Bacteria;p__Bacteroidota;c__Bacteroidia;o__Bacteroidales;f__Rikenellaceae;g__Alistipes;s__
TP20200812-DBC103_DT2009055326-1	TP20200812-DBC103_DT2009055326-1_bin.89.fa	High	94.8	1.44	87.6	0.4881	2059798	88	Tibetan_Antelope	d__Bacteria;p__Bacteroidota;c__Bacteroidia;o__Bacteroidales;f__Rikenellaceae;g__Alistipes;s__
TP20200812-DBC105_DT2009055328-1	TP20200812-DBC105_DT2009055328-1_bin.40.fa	High	92.91	2.22	81.81	0.4885	2098688	63	Tibetan_Antelope	d__Bacteria;p__Bacteroidota;c__Bacteroidia;o__Bacteroidales;f__Rikenellaceae;g__Alistipes;s__
TP20200812-DBC27_DT2009055250-1	TP20200812-DBC27_DT2009055250-1_bin.89.fa	Medium	86.97	2.32	75.37	0.4921	1865751	306	Tibetan_Antelope	d__Bacteria;p__Bacteroidota;c__Bacteroidia;o__Bacteroidales;f__Rikenellaceae;g__Alistipes;s__
TP20200812-DBC28_DT2009055251-1	TP20200812-DBC28_DT2009055251-1_bin.216.fa	High	91.35	0.48	88.95	0.4885	1970844	43	Tibetan_Antelope	d__Bacteria;p__Bacteroidota;c__Bacteroidia;o__Bacteroidales;f__Rikenellaceae;g__Alistipes;s__
TP20200812-DBC34_DT2009055257-1	TP20200812-DBC34_DT2009055257-1_bin.322.fa	Medium	57.76	0	57.76	0.4951	1450481	228	Tibetan_Antelope	d__Bacteria;p__Bacteroidota;c__Bacteroidia;o__Bacteroidales;f__Rikenellaceae;g__Alistipes;s__
TP20200812-DBC45_DT2009055268-1	TP20200812-DBC45_DT2009055268-1_bin.204.fa	High	97.09	2.88	82.69	0.487	2168385	57	Tibetan_Antelope	d__Bacteria;p__Bacteroidota;c__Bacteroidia;o__Bacteroidales;f__Rikenellaceae;g__Alistipes;s__
TP20200812-DBC48_DT2009055271-1	TP20200812-DBC48_DT2009055271-1_bin.18.fa	High	95.46	0.77	91.61	0.491	1990144	48	Tibetan_Antelope	d__Bacteria;p__Bacteroidota;c__Bacteroidia;o__Bacteroidales;f__Rikenellaceae;g__Alistipes;s__
TP20200812-DBC49_DT2009055272-1	TP20200812-DBC49_DT2009055272-1_bin.446.fa	Medium	86.27	0.72	82.67	0.489	1849083	70	Tibetan_Antelope	d__Bacteria;p__Bacteroidota;c__Bacteroidia;o__Bacteroidales;f__Rikenellaceae;g__Alistipes;s__
TP20200812-DBC62_DT2009055285-1	TP20200812-DBC62_DT2009055285-1_bin.266.fa	Medium	79.47	1.7	70.97	0.4947	1746804	338	Tibetan_Antelope	d__Bacteria;p__Bacteroidota;c__Bacteroidia;o__Bacteroidales;f__Rikenellaceae;g__Alistipes;s__
TP20200812-DBC66_DT2009055289-1	TP20200812-DBC66_DT2009055289-1_bin.67.fa	Medium	92.21	5.35	65.46	0.4908	2039326	71	Tibetan_Antelope	d__Bacteria;p__Bacteroidota;c__Bacteroidia;o__Bacteroidales;f__Rikenellaceae;g__Alistipes;s__
TP20200812-DBC71_DT2009055294-1	TP20200812-DBC71_DT2009055294-1_bin.19.fa	High	96.03	3.12	80.43	0.4884	2079700	50	Tibetan_Antelope	d__Bacteria;p__Bacteroidota;c__Bacteroidia;o__Bacteroidales;f__Rikenellaceae;g__Alistipes;s__
TP20200812-DBC73_DT2009055296-1	TP20200812-DBC73_DT2009055296-1_bin.68.fa	Medium	87.78	2.08	77.38	0.494	1824509	232	Tibetan_Antelope	d__Bacteria;p__Bacteroidota;c__Bacteroidia;o__Bacteroidales;f__Rikenellaceae;g__Alistipes;s__
TP20200812-DBC75_DT2009055298-1	TP20200812-DBC75_DT2009055298-1_bin.8.fa	Medium	89.74	1.2	83.74	0.4873	1888918	65	Tibetan_Antelope	d__Bacteria;p__Bacteroidota;c__Bacteroidia;o__Bacteroidales;f__Rikenellaceae;g__Alistipes;s__
TP20200812-DBC77_DT2009055300-1	TP20200812-DBC77_DT2009055300-1_bin.305.fa	Medium	78.53	0.72	74.93	0.488	1803151	38	Tibetan_Antelope	d__Bacteria;p__Bacteroidota;c__Bacteroidia;o__Bacteroidales;f__Rikenellaceae;g__Alistipes;s__
TP20200812-DBC85_DT2009055308-1	TP20200812-DBC85_DT2009055308-1_bin.282.fa	Medium	88.98	1.92	79.38	0.4914	1872417	138	Tibetan_Antelope	d__Bacteria;p__Bacteroidota;c__Bacteroidia;o__Bacteroidales;f__Rikenellaceae;g__Alistipes;s__
TP20200812-DBC88_DT2009055311-1	TP20200812-DBC88_DT2009055311-1_bin.202.fa	High	90.81	3.53	73.16	0.4937	1917903	185	Tibetan_Antelope	d__Bacteria;p__Bacteroidota;c__Bacteroidia;o__Bacteroidales;f__Rikenellaceae;g__Alistipes;s__
TP20200814-DZC15_DT2009055343-1	TP20200814-DZC15_DT2009055343-1_bin.87.fa	High	92.61	1.92	83.01	0.4872	2098787	58	Tibetan_Sheep	d__Bacteria;p__Bacteroidota;c__Bacteroidia;o__Bacteroidales;f__Rikenellaceae;g__Alistipes;s__
TP20200814-DZC18_DT2009055346-1	TP20200814-DZC18_DT2009055346-1_bin.262.fa	High	97.64	3.29	81.19	0.4889	2130948	38	Tibetan_Sheep	d__Bacteria;p__Bacteroidota;c__Bacteroidia;o__Bacteroidales;f__Rikenellaceae;g__Alistipes;s__
TP20200814-DZC26_DT2009055354-1	TP20200814-DZC26_DT2009055354-1_bin.37.fa	High	98.03	1.68	89.63	0.4876	2150995	30	Tibetan_Sheep	d__Bacteria;p__Bacteroidota;c__Bacteroidia;o__Bacteroidales;f__Rikenellaceae;g__Alistipes;s__
TP20200814-DZC41_DT2009055369-1	TP20200814-DZC41_DT2009055369-1_bin.85.fa	High	95.15	2.05	84.9	0.4871	2105693	71	Tibetan_Antelope	d__Bacteria;p__Bacteroidota;c__Bacteroidia;o__Bacteroidales;f__Rikenellaceae;g__Alistipes;s__
TP20200814-DZC67_DT2009055395-1	TP20200814-DZC67_DT2009055395-1_bin.255.fa	High	92.6	3.69	74.15	0.4925	1918129	114	Tibetan_Sheep	d__Bacteria;p__Bacteroidota;c__Bacteroidia;o__Bacteroidales;f__Rikenellaceae;g__Alistipes;s__
TP20200814-DZC74_DT2009055402-1	TP20200814-DZC74_DT2009055402-1_bin.333.fa	High	95.47	1.7	86.97	0.4875	2131008	45	Tibetan_Antelope	d__Bacteria;p__Bacteroidota;c__Bacteroidia;o__Bacteroidales;f__Rikenellaceae;g__Alistipes;s__
TP20200814-DZC77_DT2009055405-1	TP20200814-DZC77_DT2009055405-1_bin.244.fa	High	92.22	2.28	80.82	0.4903	1959702	129	Tibetan_Sheep	d__Bacteria;p__Bacteroidota;c__Bacteroidia;o__Bacteroidales;f__Rikenellaceae;g__Alistipes;s__
TP20200814-DZC9_DT2009055337-1	TP20200814-DZC9_DT2009055337-1_bin.141.fa	Medium	92.12	5.46	64.82	0.4911	2003891	147	Tibetan_Sheep	d__Bacteria;p__Bacteroidota;c__Bacteroidia;o__Bacteroidales;f__Rikenellaceae;g__Alistipes;s__
T1900045083_TC20190077	T1900045083_TC20190077_bin.109.fa	Medium	83.02	3.07	67.67	0.4953	1800541	334	Tibetan_Cattle	d__Bacteria;p__Bacteroidota;c__Bacteroidia;o__Bacteroidales;f__Rikenellaceae;g__Alistipes;s__
T1900045159_TC20190153	T1900045159_TC20190153_bin.115.fa	High	91.03	4.1	70.53	0.4928	1976673	131	Tibetan_Cattle	d__Bacteria;p__Bacteroidota;c__Bacteroidia;o__Bacteroidales;f__Rikenellaceae;g__Alistipes;s__
T1900045166_TC20190160	T1900045166_TC20190160_bin.144.fa	Medium	89.95	3.77	71.1	0.4936	1884277	44	Tibetan_Cattle	d__Bacteria;p__Bacteroidota;c__Bacteroidia;o__Bacteroidales;f__Rikenellaceae;g__Alistipes;s__
T1900045179_TC20190175	T1900045179_TC20190175_bin.32.fa	High	96.07	4.98	71.17	0.4918	2038613	109	Tibetan_Cattle	d__Bacteria;p__Bacteroidota;c__Bacteroidia;o__Bacteroidales;f__Rikenellaceae;g__Alistipes;s__
T1900045774_TC20190228	T1900045774_TC20190228_bin.147.fa	Medium	82.18	2.08	71.78	0.4987	1555851	283	Tibetan_Cattle	d__Bacteria;p__Bacteroidota;c__Bacteroidia;o__Bacteroidales;f__Rikenellaceae;g__Alistipes;s__
T1900044581_TS20190047	T1900044581_TS20190047_bin.193.fa	Medium	96.05	5.53	68.4	0.4878	2117345	119	Tibetan_Sheep	d__Bacteria;p__Bacteroidota;c__Bacteroidia;o__Bacteroidales;f__Rikenellaceae;g__Alistipes;s__
T1900044583_TS20190049	T1900044583_TS20190049_bin.195.fa	Medium	76.02	0	76.02	0.4912	1943565	220	Tibetan_Sheep	d__Bacteria;p__Bacteroidota;c__Bacteroidia;o__Bacteroidales;f__Rikenellaceae;g__Alistipes;s__
T1900044586_TS20190052	T1900044586_TS20190052_bin.114.fa	Medium	70.69	0	70.69	0.4957	1726565	284	Tibetan_Sheep	d__Bacteria;p__Bacteroidota;c__Bacteroidia;o__Bacteroidales;f__Rikenellaceae;g__Alistipes;s__
T1900044593_TS20190059	T1900044593_TS20190059_bin.21.fa	High	92.67	1.84	83.47	0.4925	1981479	106	Tibetan_Sheep	d__Bacteria;p__Bacteroidota;c__Bacteroidia;o__Bacteroidales;f__Rikenellaceae;g__Alistipes;s__
T1900044595_TS20190061	T1900044595_TS20190061_bin.106.fa	High	90.16	1.28	83.76	0.4887	1963418	41	Tibetan_Sheep	d__Bacteria;p__Bacteroidota;c__Bacteroidia;o__Bacteroidales;f__Rikenellaceae;g__Alistipes;s__
T1900044602_TS20190068	T1900044602_TS20190068_bin.214.fa	High	97.86	3.53	80.21	0.4882	2153069	109	Tibetan_Sheep	d__Bacteria;p__Bacteroidota;c__Bacteroidia;o__Bacteroidales;f__Rikenellaceae;g__Alistipes;s__
T1900044604_TS20190070	T1900044604_TS20190070_bin.122.fa	Medium	85.69	1.12	80.09	0.4869	1943887	63	Tibetan_Sheep	d__Bacteria;p__Bacteroidota;c__Bacteroidia;o__Bacteroidales;f__Rikenellaceae;g__Alistipes;s__
T1900044605_TS20190071	T1900044605_TS20190071_bin.269.fa	Medium	97.84	6.37	65.99	0.4882	2156881	25	Tibetan_Sheep	d__Bacteria;p__Bacteroidota;c__Bacteroidia;o__Bacteroidales;f__Rikenellaceae;g__Alistipes;s__
T1900044608_TS20190074	T1900044608_TS20190074_bin.19.fa	Medium	96.15	6.21	65.1	0.4881	2240341	110	Tibetan_Sheep	d__Bacteria;p__Bacteroidota;c__Bacteroidia;o__Bacteroidales;f__Rikenellaceae;g__Alistipes;s__
T1900044622_TS20190088	T1900044622_TS20190088_bin.287.fa	High	93.36	1.3	86.86	0.4889	2032134	66	Tibetan_Sheep	d__Bacteria;p__Bacteroidota;c__Bacteroidia;o__Bacteroidales;f__Rikenellaceae;g__Alistipes;s__
T1900044634_TS20190100	T1900044634_TS20190100_bin.180.fa	High	91.55	4.49	69.1	0.4873	2126287	130	Tibetan_Sheep	d__Bacteria;p__Bacteroidota;c__Bacteroidia;o__Bacteroidales;f__Rikenellaceae;g__Alistipes;s__
T1900044637_TS20190103	T1900044637_TS20190103_bin.177.fa	Medium	58.78	1.72	50.18	0.4961	1547524	156	Tibetan_Sheep	d__Bacteria;p__Bacteroidota;c__Bacteroidia;o__Bacteroidales;f__Rikenellaceae;g__Alistipes;s__
T1900044646_TS20190112	T1900044646_TS20190112_bin.221.fa	Medium	97.64	5.41	70.59	0.4869	2176244	37	Tibetan_Sheep	d__Bacteria;p__Bacteroidota;c__Bacteroidia;o__Bacteroidales;f__Rikenellaceae;g__Alistipes;s__
T1900044653_TS20190119	T1900044653_TS20190119_bin.225.fa	Medium	88.7	2.11	78.15	0.49	1986557	73	Tibetan_Sheep	d__Bacteria;p__Bacteroidota;c__Bacteroidia;o__Bacteroidales;f__Rikenellaceae;g__Alistipes;s__
T1900044661_TS20190127	T1900044661_TS20190127_bin.516.fa	High	93.93	4.42	71.83	0.4913	2054970	99	Tibetan_Sheep	d__Bacteria;p__Bacteroidota;c__Bacteroidia;o__Bacteroidales;f__Rikenellaceae;g__Alistipes;s__
T1900044665_TS20190131	T1900044665_TS20190131_bin.127.fa	High	95.63	2.56	82.83	0.4886	2080781	54	Tibetan_Sheep	d__Bacteria;p__Bacteroidota;c__Bacteroidia;o__Bacteroidales;f__Rikenellaceae;g__Alistipes;s__
T1900044670_TS20190136	T1900044670_TS20190136_bin.368.fa	Medium	62.34	0	62.34	0.4923	1822678	367	Tibetan_Sheep	d__Bacteria;p__Bacteroidota;c__Bacteroidia;o__Bacteroidales;f__Rikenellaceae;g__Alistipes;s__
T1900044677_TS20190143	T1900044677_TS20190143_bin.338.fa	High	93.09	3.12	77.49	0.4936	1948495	63	Tibetan_Sheep	d__Bacteria;p__Bacteroidota;c__Bacteroidia;o__Bacteroidales;f__Rikenellaceae;g__Alistipes;s__
T1900044678_TS20190144	T1900044678_TS20190144_bin.67.fa	High	95.93	4.53	73.28	0.4898	2057336	75	Tibetan_Sheep	d__Bacteria;p__Bacteroidota;c__Bacteroidia;o__Bacteroidales;f__Rikenellaceae;g__Alistipes;s__
T1900044680_TS20190146	T1900044680_TS20190146_bin.290.fa	Medium	89.99	4.01	69.94	0.4882	2032994	212	Tibetan_Sheep	d__Bacteria;p__Bacteroidota;c__Bacteroidia;o__Bacteroidales;f__Rikenellaceae;g__Alistipes;s__
T1900044699_TS20190165	T1900044699_TS20190165_bin.95.fa	High	93.75	3.04	78.55	0.4949	1913610	134	Tibetan_Sheep	d__Bacteria;p__Bacteroidota;c__Bacteroidia;o__Bacteroidales;f__Rikenellaceae;g__Alistipes;s__
T1900044708_TS20190174	T1900044708_TS20190174_bin.163.fa	Medium	89.63	2.98	74.73	0.4929	1964272	244	Tibetan_Sheep	d__Bacteria;p__Bacteroidota;c__Bacteroidia;o__Bacteroidales;f__Rikenellaceae;g__Alistipes;s__
T1900044740_TS20190206	T1900044740_TS20190206_bin.225.fa	Medium	89.83	4.89	65.38	0.4947	1798385	135	Tibetan_Sheep	d__Bacteria;p__Bacteroidota;c__Bacteroidia;o__Bacteroidales;f__Rikenellaceae;g__Alistipes;s__
T1900044746_TS20190212	T1900044746_TS20190212_bin.38.fa	High	98.24	4.86	73.94	0.4847	2265963	41	Tibetan_Sheep	d__Bacteria;p__Bacteroidota;c__Bacteroidia;o__Bacteroidales;f__Rikenellaceae;g__Alistipes;s__
T1900044747_TS20190213	T1900044747_TS20190213_bin.139.fa	Medium	92.02	6.43	59.87	0.4859	2271595	225	Tibetan_Sheep	d__Bacteria;p__Bacteroidota;c__Bacteroidia;o__Bacteroidales;f__Rikenellaceae;g__Alistipes;s__
T1900044752_TS20190418	T1900044752_TS20190418_bin.435.fa	High	97.56	2.88	83.16	0.4894	2097058	52	Tibetan_Sheep	d__Bacteria;p__Bacteroidota;c__Bacteroidia;o__Bacteroidales;f__Rikenellaceae;g__Alistipes;s__
T1900044799_TS20190265	T1900044799_TS20190265_bin.52.fa	High	94.26	2.56	81.46	0.4932	1884929	98	Tibetan_Sheep	d__Bacteria;p__Bacteroidota;c__Bacteroidia;o__Bacteroidales;f__Rikenellaceae;g__Alistipes;s__
T1900044804_TS20190270	T1900044804_TS20190270_bin.125.fa	Medium	73.11	3.04	57.91	0.4968	1589289	408	Tibetan_Sheep	d__Bacteria;p__Bacteroidota;c__Bacteroidia;o__Bacteroidales;f__Rikenellaceae;g__Alistipes;s__
T1900044807_TS20190273	T1900044807_TS20190273_bin.301.fa	Medium	74.66	3.04	59.46	0.4969	1478200	443	Tibetan_Sheep	d__Bacteria;p__Bacteroidota;c__Bacteroidia;o__Bacteroidales;f__Rikenellaceae;g__Alistipes;s__
T1900044809_TS20190275	T1900044809_TS20190275_bin.76.fa	High	92.6	4.75	68.85	0.4887	2020301	72	Tibetan_Sheep	d__Bacteria;p__Bacteroidota;c__Bacteroidia;o__Bacteroidales;f__Rikenellaceae;g__Alistipes;s__
T1900044812_TS20190278	T1900044812_TS20190278_bin.199.fa	Medium	92.18	5.05	66.93	0.4931	1921088	209	Tibetan_Sheep	d__Bacteria;p__Bacteroidota;c__Bacteroidia;o__Bacteroidales;f__Rikenellaceae;g__Alistipes;s__
T1900044818_TS20190284	T1900044818_TS20190284_bin.43.fa	Medium	67.71	1.72	59.11	0.4937	1767350	233	Tibetan_Sheep	d__Bacteria;p__Bacteroidota;c__Bacteroidia;o__Bacteroidales;f__Rikenellaceae;g__Alistipes;s__
T1900044821_TS20190287	T1900044821_TS20190287_bin.67.fa	High	93.01	3.45	75.76	0.4929	2014406	117	Tibetan_Sheep	d__Bacteria;p__Bacteroidota;c__Bacteroidia;o__Bacteroidales;f__Rikenellaceae;g__Alistipes;s__
T1900044829_TS20190295	T1900044829_TS20190295_bin.38.fa	High	93.33	2.61	80.28	0.4922	1953977	251	Tibetan_Sheep	d__Bacteria;p__Bacteroidota;c__Bacteroidia;o__Bacteroidales;f__Rikenellaceae;g__Alistipes;s__
T1900044831_TS20190297	T1900044831_TS20190297_bin.54.fa	Medium	89.28	4.57	66.43	0.4923	1841094	201	Tibetan_Sheep	d__Bacteria;p__Bacteroidota;c__Bacteroidia;o__Bacteroidales;f__Rikenellaceae;g__Alistipes;s__
T1900044833_TS20190299	T1900044833_TS20190299_bin.106.fa	High	90.74	3.37	73.89	0.4884	2020880	147	Tibetan_Sheep	d__Bacteria;p__Bacteroidota;c__Bacteroidia;o__Bacteroidales;f__Rikenellaceae;g__Alistipes;s__
T1900044834_TS20190300	T1900044834_TS20190300_bin.19.fa	Medium	78.64	4.17	57.79	0.4963	1693056	371	Tibetan_Sheep	d__Bacteria;p__Bacteroidota;c__Bacteroidia;o__Bacteroidales;f__Rikenellaceae;g__Alistipes;s__
T1900044841_TS20190307	T1900044841_TS20190307_bin.221.fa	Medium	88.34	5.29	61.89	0.4932	1856772	107	Tibetan_Sheep	d__Bacteria;p__Bacteroidota;c__Bacteroidia;o__Bacteroidales;f__Rikenellaceae;g__Alistipes;s__
T1900044844_TS20190310	T1900044844_TS20190310_bin.89.fa	Medium	82.11	2.88	67.71	0.4943	1664142	217	Tibetan_Sheep	d__Bacteria;p__Bacteroidota;c__Bacteroidia;o__Bacteroidales;f__Rikenellaceae;g__Alistipes;s__
T1900044846_TS20190312	T1900044846_TS20190312_bin.150.fa	High	96.46	1.71	87.91	0.4907	2095721	49	Tibetan_Sheep	d__Bacteria;p__Bacteroidota;c__Bacteroidia;o__Bacteroidales;f__Rikenellaceae;g__Alistipes;s__
T1900044848_TS20190314	T1900044848_TS20190314_bin.261.fa	High	90.97	4.43	68.82	0.4949	1892820	226	Tibetan_Sheep	d__Bacteria;p__Bacteroidota;c__Bacteroidia;o__Bacteroidales;f__Rikenellaceae;g__Alistipes;s__
T1900044850_TS20190316	T1900044850_TS20190316_bin.271.fa	Medium	72.49	2.59	59.54	0.4925	1962168	223	Tibetan_Sheep	d__Bacteria;p__Bacteroidota;c__Bacteroidia;o__Bacteroidales;f__Rikenellaceae;g__Alistipes;s__
T1900044851_TS20190317	T1900044851_TS20190317_bin.120.fa	Medium	87.44	2.08	77.04	0.4925	1834556	91	Tibetan_Sheep	d__Bacteria;p__Bacteroidota;c__Bacteroidia;o__Bacteroidales;f__Rikenellaceae;g__Alistipes;s__
T1900044859_TS20190325	T1900044859_TS20190325_bin.118.fa	High	95.41	3.53	77.76	0.4888	2120538	51	Tibetan_Sheep	d__Bacteria;p__Bacteroidota;c__Bacteroidia;o__Bacteroidales;f__Rikenellaceae;g__Alistipes;s__
T1900044863_TS20190329	T1900044863_TS20190329_bin.1.fa	Medium	59.12	0	59.12	0.4907	1749779	268	Tibetan_Sheep	d__Bacteria;p__Bacteroidota;c__Bacteroidia;o__Bacteroidales;f__Rikenellaceae;g__Alistipes;s__
T1900044865_TS20190331	T1900044865_TS20190331_bin.159.fa	High	90.83	4.25	69.58	0.4947	1869270	247	Tibetan_Sheep	d__Bacteria;p__Bacteroidota;c__Bacteroidia;o__Bacteroidales;f__Rikenellaceae;g__Alistipes;s__
T1900044926_TS20190392	T1900044926_TS20190392_bin.232.fa	Medium	81.12	3.61	63.07	0.4926	1822127	324	Tibetan_Sheep	d__Bacteria;p__Bacteroidota;c__Bacteroidia;o__Bacteroidales;f__Rikenellaceae;g__Alistipes;s__
T1900044928_TS20190394	T1900044928_TS20190394_bin.235.fa	High	98.3	0.96	93.5	0.4888	2122124	31	Tibetan_Sheep	d__Bacteria;p__Bacteroidota;c__Bacteroidia;o__Bacteroidales;f__Rikenellaceae;g__Alistipes;s__

### Sheet: SGB_798
Sample_ID	MAGs	Quality	Completeness(%)	Contamination(%)	Quality Score	GC (%)	Genome Size (bp)	Contigs Number	Host	Taxonomy
T1900045314_YK20190003	T1900045314_YK20190003_bin.278.fa	Medium	86.81	1.33	80.16	0.4966	2768076	70	Tibetan_Yak	d__Bacteria;p__Bacteroidota;c__Bacteroidia;o__Bacteroidales;f__Bacteroidaceae;g__UBA1189;s__
T1900045324_YK20190013	T1900045324_YK20190013_bin.90.fa	Medium	89.28	4.05	69.03	0.4963	2690060	81	Tibetan_Yak	d__Bacteria;p__Bacteroidota;c__Bacteroidia;o__Bacteroidales;f__Bacteroidaceae;g__UBA1189;s__
T1900045342_YK20190032	T1900045342_YK20190032_bin.146.fa	Medium	77.35	1.72	68.75	0.4953	2059512	141	Tibetan_Yak	d__Bacteria;p__Bacteroidota;c__Bacteroidia;o__Bacteroidales;f__Bacteroidaceae;g__UBA1189;s__
T1900045367_YK20190057	T1900045367_YK20190057_bin.90.fa	Medium	53.93	0	53.93	0.4918	1599411	203	Tibetan_Yak	d__Bacteria;p__Bacteroidota;c__Bacteroidia;o__Bacteroidales;f__Bacteroidaceae;g__UBA1189;s__
T1900045376_YK20190066	T1900045376_YK20190066_bin.37.fa	Medium	51.82	0	51.82	0.4966	1462595	189	Tibetan_Yak	d__Bacteria;p__Bacteroidota;c__Bacteroidia;o__Bacteroidales;f__Bacteroidaceae;g__UBA1189;s__
T1900045441_YK20190132	T1900045441_YK20190132_bin.179.fa	Medium	74.15	2.01	64.1	0.4947	2042015	205	Tibetan_Yak	d__Bacteria;p__Bacteroidota;c__Bacteroidia;o__Bacteroidales;f__Bacteroidaceae;g__UBA1189;s__
T1900045445_YK20190136	T1900045445_YK20190136_bin.124.fa	Medium	62.1	1	57.1	0.4904	1537959	231	Tibetan_Yak	d__Bacteria;p__Bacteroidota;c__Bacteroidia;o__Bacteroidales;f__Bacteroidaceae;g__UBA1189;s__
T1900045470_YK20190161	T1900045470_YK20190161_bin.26.fa	Medium	77.51	3.98	57.61	0.4911	2402833	232	Tibetan_Yak	d__Bacteria;p__Bacteroidota;c__Bacteroidia;o__Bacteroidales;f__Bacteroidaceae;g__UBA1189;s__
T1900045474_YK20190167	T1900045474_YK20190167_bin.323.fa	Medium	51.9	0	51.9	0.49	1326819	179	Tibetan_Yak	d__Bacteria;p__Bacteroidota;c__Bacteroidia;o__Bacteroidales;f__Bacteroidaceae;g__UBA1189;s__
T1900045478_YK20190172	T1900045478_YK20190172_bin.156.fa	Medium	67.01	2.24	55.81	0.492	1914302	261	Tibetan_Yak	d__Bacteria;p__Bacteroidota;c__Bacteroidia;o__Bacteroidales;f__Bacteroidaceae;g__UBA1189;s__
T1900045480_YK20190174	T1900045480_YK20190174_bin.102.fa	Medium	62.4	0	62.4	0.4924	1710949	225	Tibetan_Yak	d__Bacteria;p__Bacteroidota;c__Bacteroidia;o__Bacteroidales;f__Bacteroidaceae;g__UBA1189;s__
T1900045506_YK20190200	T1900045506_YK20190200_bin.408.fa	Medium	60.14	0	60.14	0.4964	1783991	180	Tibetan_Yak	d__Bacteria;p__Bacteroidota;c__Bacteroidia;o__Bacteroidales;f__Bacteroidaceae;g__UBA1189;s__
T1900045514_YK20190208	T1900045514_YK20190208_bin.108.fa	Medium	61.71	1.72	53.11	0.4965	1805714	173	Tibetan_Yak	d__Bacteria;p__Bacteroidota;c__Bacteroidia;o__Bacteroidales;f__Bacteroidaceae;g__UBA1189;s__
T1900045535_YK20190229	T1900045535_YK20190229_bin.33.fa	Medium	57.05	0	57.05	0.4957	1366587	161	Tibetan_Yak	d__Bacteria;p__Bacteroidota;c__Bacteroidia;o__Bacteroidales;f__Bacteroidaceae;g__UBA1189;s__
T1900045548_YK20190242	T1900045548_YK20190242_bin.55.fa	Medium	58.78	1.72	50.18	0.4912	1645929	183	Tibetan_Yak	d__Bacteria;p__Bacteroidota;c__Bacteroidia;o__Bacteroidales;f__Bacteroidaceae;g__UBA1189;s__
T1900045556_YK20190250	T1900045556_YK20190250_bin.292.fa	Medium	71.72	0	71.72	0.4952	2030694	178	Tibetan_Yak	d__Bacteria;p__Bacteroidota;c__Bacteroidia;o__Bacteroidales;f__Bacteroidaceae;g__UBA1189;s__
T1900045560_YK20190254	T1900045560_YK20190254_bin.63.fa	Medium	59.09	0	59.09	0.4949	1371707	211	Tibetan_Yak	d__Bacteria;p__Bacteroidota;c__Bacteroidia;o__Bacteroidales;f__Bacteroidaceae;g__UBA1189;s__
T1900045564_YK20190258	T1900045564_YK20190258_bin.188.fa	Medium	76.38	5.17	50.53	0.4944	2451552	181	Tibetan_Yak	d__Bacteria;p__Bacteroidota;c__Bacteroidia;o__Bacteroidales;f__Bacteroidaceae;g__UBA1189;s__
T1900045566_YK20190260	T1900045566_YK20190260_bin.299.fa	Medium	57.38	0	57.38	0.493	1504571	170	Tibetan_Yak	d__Bacteria;p__Bacteroidota;c__Bacteroidia;o__Bacteroidales;f__Bacteroidaceae;g__UBA1189;s__
T1900045572_YK20190266	T1900045572_YK20190266_bin.123.fa	Medium	51.21	0	51.21	0.4925	1424455	233	Tibetan_Yak	d__Bacteria;p__Bacteroidota;c__Bacteroidia;o__Bacteroidales;f__Bacteroidaceae;g__UBA1189;s__
T1900045670_YK20190364	T1900045670_YK20190364_bin.138.fa	Medium	67.71	1.72	59.11	0.4953	2020009	158	Tibetan_Yak	d__Bacteria;p__Bacteroidota;c__Bacteroidia;o__Bacteroidales;f__Bacteroidaceae;g__UBA1189;s__
T1900045679_YK20190373	T1900045679_YK20190373_bin.227.fa	Medium	73.09	3.6	55.09	0.4864	2106571	150	Tibetan_Yak	d__Bacteria;p__Bacteroidota;c__Bacteroidia;o__Bacteroidales;f__Bacteroidaceae;g__UBA1189;s__
TP20200825-WDL92_DT2009055613-1	TP20200825-WDL92_DT2009055613-1_bin.213.fa	Medium	71.21	2.59	58.26	0.4886	2110312	166	Tibetan_Antelope	d__Bacteria;p__Bacteroidota;c__Bacteroidia;o__Bacteroidales;f__Bacteroidaceae;g__UBA1189;s__
TP20200825-WDL96_DT2009055614-1	TP20200825-WDL96_DT2009055614-1_bin.42.fa	Medium	63.04	0	63.04	0.4871	2357973	396	Tibetan_Antelope	d__Bacteria;p__Bacteroidota;c__Bacteroidia;o__Bacteroidales;f__Bacteroidaceae;g__UBA1189;s__
T1900045051_TC20190044	T1900045051_TC20190044_bin.319.fa	Medium	60.34	0	60.34	0.4935	1540921	243	Tibetan_Cattle	d__Bacteria;p__Bacteroidota;c__Bacteroidia;o__Bacteroidales;f__Bacteroidaceae;g__UBA1189;s__
T1900045105_TC20190099	T1900045105_TC20190099_bin.224.fa	Medium	60.24	0	60.24	0.482	1548091	296	Tibetan_Cattle	d__Bacteria;p__Bacteroidota;c__Bacteroidia;o__Bacteroidales;f__Bacteroidaceae;g__UBA1189;s__
T1900045181_TC20190177	T1900045181_TC20190177_bin.174.fa	Medium	71.71	0	71.71	0.4948	2128443	190	Tibetan_Cattle	d__Bacteria;p__Bacteroidota;c__Bacteroidia;o__Bacteroidales;f__Bacteroidaceae;g__UBA1189;s__
T1900045189_TC20190185	T1900045189_TC20190185_bin.97.fa	Medium	58.95	1.72	50.35	0.4952	1632047	294	Tibetan_Cattle	d__Bacteria;p__Bacteroidota;c__Bacteroidia;o__Bacteroidales;f__Bacteroidaceae;g__UBA1189;s__
T1900045199_TC20190195	T1900045199_TC20190195_bin.115.fa	Medium	65.24	1.38	58.34	0.4888	1716431	250	Tibetan_Cattle	d__Bacteria;p__Bacteroidota;c__Bacteroidia;o__Bacteroidales;f__Bacteroidaceae;g__UBA1189;s__
T1900045214_TC20190210	T1900045214_TC20190210_bin.7.fa	Medium	54.62	0	54.62	0.4948	1534791	255	Tibetan_Cattle	d__Bacteria;p__Bacteroidota;c__Bacteroidia;o__Bacteroidales;f__Bacteroidaceae;g__UBA1189;s__
T1900045223_TC20190219	T1900045223_TC20190219_bin.298.fa	Medium	61.88	0	61.88	0.4925	1868480	313	Tibetan_Cattle	d__Bacteria;p__Bacteroidota;c__Bacteroidia;o__Bacteroidales;f__Bacteroidaceae;g__UBA1189;s__
T1900044687_TS20190153	T1900044687_TS20190153_bin.250.fa	Medium	62.18	2.39	50.23	0.4914	1702773	121	Tibetan_Sheep	d__Bacteria;p__Bacteroidota;c__Bacteroidia;o__Bacteroidales;f__Bacteroidaceae;g__UBA1189;s__
