## Supplementary tables for "A Unified Catalog of 19,251 Non-human Reference Species Genomes Provides New Insights into the Mammalian Gut Microbiomes": TableS11. Enrichment analysis of non-AFB nodes compared with AFB node linked to Figs 5B, Supplementary Fig. 11 and Table S10.xlsx

### Sheet: Table S11a
Supplementary Table 11a. Enrichment analysis of non-AFB nodes compared with AFB node linked to Figs 5B, Supplementary Fig. 11A and Table S10a
Biosynthesis capacity	Compared Groups	Enriched Group	FDR	Functional classification
Asn	N5 vs. N1	N1	0.0101699	Amino acids biosynthesis
Asn	N5 vs. N4	N4	0.0184614	Amino acids biosynthesis
Asn	N5 vs. N3	N3	0.0429465	Amino acids biosynthesis
Asn	N5 vs. TH	TH	0.00573765	Amino acids biosynthesis
Asn	N5 vs. Yak	Yak	0.0356171	Amino acids biosynthesis
Asn	N5 vs. TAN	TAN	0.0184614	Amino acids biosynthesis
Try	N5 vs. N2	N5	0.00179143	Amino acids biosynthesis
Try	N5 vs. N3	N5	0.00123624	Amino acids biosynthesis
Try	N5 vs. TC	N5	0.0101699	Amino acids biosynthesis
Try	N5 vs. Yak	N5	0.0139817	Amino acids biosynthesis
Try	N5 vs. TS	N5	0.00719139	Amino acids biosynthesis
Try	N5 vs. TAN	N5	0.00125522	Amino acids biosynthesis
formate	N5 vs. N4	N4	0.024156	Energy production
formate	N5 vs. N3	N3	0.0467981	Energy production
formate	N5 vs. TC	TC	0.0406911	Energy production
formate	N5 vs. Yak	Yak	0.00419062	Energy production
formate	N5 vs. TS	TS	0.0322278	Energy production
formate	N5 vs. TAN	TAN	0.00166432	Energy production
VB2	N5 vs. TAN	N5	0.0127882	Vitamins biosynthesis
VB5	N5 vs. TAN	N5	0.0189335	Vitamins biosynthesis
VB9	N5 vs. N4	N5	0.00286892	Vitamins biosynthesis
VB9	N5 vs. N3	N5	0.0149516	Vitamins biosynthesis
VB9	N5 vs. Yak	N5	0.0101842	Vitamins biosynthesis
VB9	N5 vs. TS	N5	0.0402773	Vitamins biosynthesis
VB9	N5 vs. TAN	N5	5.32e-06	Vitamins biosynthesis

### Sheet: Table S11b
Supplementary Table 11b. Enrichment analysis of non-AFB nodes compared with AFB node linked to Fig5B, Supplementary Fig. 11B and Table S10b
Metabolic capacity	Compared Groups	Enriched Group	FDR		Substrate No.	Substrate Names
Chitin	N5 vs. N2	N2	0.0275075		M1	Multiple polysaccharides
M2	N5 vs. TH	TH	0.00130979		M2	Starch and storage glycans
M2	N5 vs. N4	N4	7.55e-09		M4	Host O- and N- linked glycans
M2	N5 vs. N2	N2	4.88e-05		M5	Cellulose and other β-glucans, hemicelluloses
M2	N5 vs. TC	TC	5.63e-06		M3	Xylan-xyloglucan-xyloglucan
M2	N5 vs. Yak	Yak	1.28e-05		M6	Fungal cell wall polysaccharides
M2	N5 vs. N3	N3	0.000815024		M9	Glycosaminoglycans
M2	N5 vs. TS	TS	0.00552024		M7	Polysialic acid
M2	N5 vs. TAN	TAN	5.88e-09		M8	Plant cell wall
M3	N5 vs. N4	N5	7.11e-08		M10	Hydrogen cyanide
M3	N5 vs. N2	N5	0.000860259
M3	N5 vs. TC	N5	0.000372743
M3	N5 vs. Yak	N5	0.00113938
M3	N5 vs. N3	N5	0.00552024
M3	N5 vs. TAN	N5	7.47e-07
M4	N5 vs. TH	N5	2.63e-05
M4	N5 vs. TA	N5	0.00974056
M4	N5 vs. N1	N5	1.2e-05
M4	N5 vs. N3	N5	0.0357626
M5	N5 vs. TH	TH	0.0329817
M5	N5 vs. N4	N5	0.00577697
M5	N5 vs. N2	N5	0.0314494
M5	N5 vs. TC	N5	0.00523492
M5	N5 vs. Yak	N5	0.0287174
M5	N5 vs. TAN	N5	0.00319475
M6	N5 vs. TH	N5	0.000900523
M6	N5 vs. N1	N5	0.00589262
M6	N5 vs. N4	N5	0.000100323
M6	N5 vs. N2	N5	0.0103718
M6	N5 vs. TC	N5	0.0310622
M6	N5 vs. Yak	N5	0.00403164
M6	N5 vs. N3	N5	0.00247617
M6	N5 vs. TS	N5	0.00543983
M6	N5 vs. TAN	N5	0.0022556
M7	N5 vs. N2	N2	0.00639311
M7	N5 vs. Yak	Yak	0.0329817
M8	N5 vs. TC	TC	0.0329817
M8	N5 vs. TS	TS	0.0314494
M8	N5 vs. TAN	TAN	0.0152703
M9	N5 vs. TH	N5	0.00389302
M9	N5 vs. N1	N5	0.00579041
M9	N5 vs. N2	N2	0.0350432
M9	N5 vs. TC	TC	0.00738627
Mannan	N5 vs. TH	N5	1.28e-05
Mannan	N5 vs. TA	N5	0.00318567
Mannan	N5 vs. N1	N5	0.000690883
Mannan	N5 vs. N4	N5	0.0306989
Mannan	N5 vs. N2	N5	0.0202481
Mannan	N5 vs. TC	N5	0.000485388
Mannan	N5 vs. Yak	N5	0.00038071
Mannan	N5 vs. N3	N5	0.000485558
Mannan	N5 vs. TS	N5	0.000328003
Mannan	N5 vs. TAN	N5	2.47e-08
Pectin	N5 vs. TH	N5	0.0412705
Pectin	N5 vs. N4	N5	0.0165037
Pectin	N5 vs. N2	N5	0.0314494
Pectin	N5 vs. Yak	N5	0.00164608
Pectin	N5 vs. TS	N5	0.01605
Pectin	N5 vs. TAN	N5	0.00860022
