## Supplementary tables for "A Unified Catalog of 19,251 Non-human Reference Species Genomes Provides New Insights into the Mammalian Gut Microbiomes": TableS12. Functional enrichment of gained SGBs in different evolutionary nodes linked to Fig.6 and Table S10..xlsx

### Sheet: Table S12a
Supplementary Table 12a. Functional enrichment of gained SGBs in different evolutionary nodes linked to Fig.6 and Table S10a.
KEGG Pathway	KEGG Pathway ID	KEGG Classes	Compared Groups	Enriched Group	FDR-adjusted P-value
Glycolysis / Gluconeogenesis	map00010	Carbohydrate metabolism	TH vs. TA	TA	0.000124018
Glycolysis / Gluconeogenesis	map00010	Carbohydrate metabolism	N1 vs. N4	N4	2.54e-13
Glycolysis / Gluconeogenesis	map00010	Carbohydrate metabolism	N3 vs. N2	N3	1.81e-05
Glycolysis / Gluconeogenesis	map00010	Carbohydrate metabolism	TS vs. TAN	TAN	0.00932687
Citrate cycle (TCA cycle)	map00020	Carbohydrate metabolism	TH vs. TA	TA	0.00700747
Citrate cycle (TCA cycle)	map00020	Carbohydrate metabolism	N1 vs. N4	N1	0.00202951
Citrate cycle (TCA cycle)	map00020	Carbohydrate metabolism	TC vs. Yak	Yak	0.00220837
Citrate cycle (TCA cycle)	map00020	Carbohydrate metabolism	N3 vs. N2	N3	2.05e-07
Citrate cycle (TCA cycle)	map00020	Carbohydrate metabolism	TS vs. TAN	TS	5.49e-05
Pentose phosphate pathway	map00030	Carbohydrate metabolism	N1 vs. N4	N4	5.94e-06
Pentose phosphate pathway	map00030	Carbohydrate metabolism	TC vs. Yak	TC	0.000139846
Pentose phosphate pathway	map00030	Carbohydrate metabolism	TS vs. TAN	TAN	1.47e-22
Pentose and glucuronate interconversions	map00040	Carbohydrate metabolism	TH vs. TA	TH	0.0145813
Pentose and glucuronate interconversions	map00040	Carbohydrate metabolism	N1 vs. N4	N1	0.00549964
Pentose and glucuronate interconversions	map00040	Carbohydrate metabolism	TC vs. Yak	TC	1.65e-10
Pentose and glucuronate interconversions	map00040	Carbohydrate metabolism	N3 vs. N2	N2	5.81e-26
Pentose and glucuronate interconversions	map00040	Carbohydrate metabolism	TS vs. TAN	TAN	5.68e-18
Fructose and mannose metabolism	map00051	Carbohydrate metabolism	TH vs. TA	TA	1.03e-11
Fructose and mannose metabolism	map00051	Carbohydrate metabolism	N1 vs. N4	N1	4.83e-05
Fructose and mannose metabolism	map00051	Carbohydrate metabolism	TC vs. Yak	TC	1.22e-11
Fructose and mannose metabolism	map00051	Carbohydrate metabolism	N3 vs. N2	N3	2.89e-05
Galactose metabolism	map00052	Carbohydrate metabolism	N1 vs. N4	N4	0.00796347
Galactose metabolism	map00052	Carbohydrate metabolism	TC vs. Yak	TC	1.21e-31
Galactose metabolism	map00052	Carbohydrate metabolism	N3 vs. N2	N2	0.0338315
Ascorbate and aldarate metabolism	map00053	Carbohydrate metabolism	N1 vs. N4	N1	0.00199322
Ascorbate and aldarate metabolism	map00053	Carbohydrate metabolism	TC vs. Yak	TC	0.00689346
Ubiquinone and other terpenoid-quinone biosynthesis	map00130	Metabolism of cofactors and vitamins	TH vs. TA	TA	9.11e-09
Ubiquinone and other terpenoid-quinone biosynthesis	map00130	Metabolism of cofactors and vitamins	N1 vs. N4	N4	0.0100716
Ubiquinone and other terpenoid-quinone biosynthesis	map00130	Metabolism of cofactors and vitamins	TS vs. TAN	TS	3.38e-86
Arginine biosynthesis	map00220	Amino acid metabolism	N1 vs. N4	N1	0.00889064
Arginine biosynthesis	map00220	Amino acid metabolism	TC vs. Yak	Yak	4.94e-06
Arginine biosynthesis	map00220	Amino acid metabolism	N3 vs. N2	N3	5.35e-06
Alanine, aspartate and glutamate metabolism	map00250	Amino acid metabolism	N1 vs. N4	N1	3.1e-09
Alanine, aspartate and glutamate metabolism	map00250	Amino acid metabolism	N3 vs. N2	N3	6.23e-15
Alanine, aspartate and glutamate metabolism	map00250	Amino acid metabolism	TS vs. TAN	TS	0.000105073
Glycine, serine and threonine metabolism	map00260	Amino acid metabolism	TH vs. TA	TA	0.0044916
Glycine, serine and threonine metabolism	map00260	Amino acid metabolism	N1 vs. N4	N4	1.95e-17
Glycine, serine and threonine metabolism	map00260	Amino acid metabolism	TC vs. Yak	Yak	0.00409434
Glycine, serine and threonine metabolism	map00260	Amino acid metabolism	N3 vs. N2	N3	4.36e-14
Cysteine and methionine metabolism	map00270	Amino acid metabolism	N3 vs. N2	N3	1.03e-05
Cysteine and methionine metabolism	map00270	Amino acid metabolism	TS vs. TAN	TAN	3.62e-05
Valine, leucine and isoleucine degradation	map00280	Amino acid metabolism	TH vs. TA	TA	2.42e-12
Valine, leucine and isoleucine degradation	map00280	Amino acid metabolism	N3 vs. N2	N3	1.55e-19
Valine, leucine and isoleucine degradation	map00280	Amino acid metabolism	TS vs. TAN	TS	3.87e-31
Valine, leucine and isoleucine biosynthesis	map00290	Amino acid metabolism	TH vs. TA	TH	8.42e-07
Valine, leucine and isoleucine biosynthesis	map00290	Amino acid metabolism	N1 vs. N4	N1	3.67e-21
Valine, leucine and isoleucine biosynthesis	map00290	Amino acid metabolism	TS vs. TAN	TAN	0.000223158
Lysine biosynthesis	map00300	Amino acid metabolism	N3 vs. N2	N3	5.35e-08
Lysine biosynthesis	map00300	Amino acid metabolism	TS vs. TAN	TAN	1.74e-07
Lysine degradation	map00310	Amino acid metabolism	TH vs. TA	TA	5.12e-11
Lysine degradation	map00310	Amino acid metabolism	N1 vs. N4	N1	1.96e-06
Lysine degradation	map00310	Amino acid metabolism	N3 vs. N2	N3	1.96e-13
Lysine degradation	map00310	Amino acid metabolism	TS vs. TAN	TS	3.22e-36
Arginine and proline metabolism	map00330	Amino acid metabolism	N1 vs. N4	N1	0.000910305
Arginine and proline metabolism	map00330	Amino acid metabolism	N3 vs. N2	N2	0.0190677
Histidine metabolism	map00340	Amino acid metabolism	TH vs. TA	TH	0.0343673
Histidine metabolism	map00340	Amino acid metabolism	N1 vs. N4	N4	0.0392247
Histidine metabolism	map00340	Amino acid metabolism	TC vs. Yak	Yak	0.000280475
Histidine metabolism	map00340	Amino acid metabolism	TS vs. TAN	TAN	1.34e-21
Phenylalanine metabolism	map00360	Amino acid metabolism	N1 vs. N4	N1	0.0495214
Phenylalanine metabolism	map00360	Amino acid metabolism	TS vs. TAN	TAN	0.035774
Chlorocyclohexane and chlorobenzene degradation	map00361	Xenobiotics biodegradation and metabolism	TH vs. TA	TH	0.00481637
Chlorocyclohexane and chlorobenzene degradation	map00361	Xenobiotics biodegradation and metabolism	N1 vs. N4	N4	4.69e-08
Chlorocyclohexane and chlorobenzene degradation	map00361	Xenobiotics biodegradation and metabolism	N3 vs. N2	N2	0.000303975
Chlorocyclohexane and chlorobenzene degradation	map00361	Xenobiotics biodegradation and metabolism	TS vs. TAN	TAN	0.000862468
Benzoate degradation	map00362	Xenobiotics biodegradation and metabolism	TH vs. TA	TH	2.32e-05
Benzoate degradation	map00362	Xenobiotics biodegradation and metabolism	N1 vs. N4	N1	7.5e-10
Fluorobenzoate degradation	map00364	Xenobiotics biodegradation and metabolism	TS vs. TAN	TS	0.00194935
Tryptophan metabolism	map00380	Amino acid metabolism	N1 vs. N4	N4	1.61e-10
Tryptophan metabolism	map00380	Amino acid metabolism	TC vs. Yak	Yak	0.000142555
Tryptophan metabolism	map00380	Amino acid metabolism	N3 vs. N2	N3	4.33e-08
Tryptophan metabolism	map00380	Amino acid metabolism	TS vs. TAN	TS	1.61e-51
Phenylalanine, tyrosine and tryptophan biosynthesis	map00400	Amino acid metabolism	TH vs. TA	TH	0.029228
Phenylalanine, tyrosine and tryptophan biosynthesis	map00400	Amino acid metabolism	N1 vs. N4	N1	1.54e-16
Phenylalanine, tyrosine and tryptophan biosynthesis	map00400	Amino acid metabolism	TC vs. Yak	TC	0.0305202
Phenylalanine, tyrosine and tryptophan biosynthesis	map00400	Amino acid metabolism	N3 vs. N2	N3	0.00391878
Phenylalanine, tyrosine and tryptophan biosynthesis	map00400	Amino acid metabolism	TS vs. TAN	TAN	0.0193687
Starch and sucrose metabolism	map00500	Carbohydrate metabolism	N1 vs. N4	N1	0.0157032
Starch and sucrose metabolism	map00500	Carbohydrate metabolism	TC vs. Yak	TC	4e-07
Starch and sucrose metabolism	map00500	Carbohydrate metabolism	N3 vs. N2	N2	0.0237162
Amino sugar and nucleotide sugar metabolism	map00520	Carbohydrate metabolism	TH vs. TA	TA	5.62e-09
Amino sugar and nucleotide sugar metabolism	map00520	Carbohydrate metabolism	N1 vs. N4	N1	0.0019446
Amino sugar and nucleotide sugar metabolism	map00520	Carbohydrate metabolism	TS vs. TAN	TS	0.00154162
Inositol phosphate metabolism	map00562	Carbohydrate metabolism	TH vs. TA	TA	6.47e-09
Inositol phosphate metabolism	map00562	Carbohydrate metabolism	N1 vs. N4	N4	0.00446613
Inositol phosphate metabolism	map00562	Carbohydrate metabolism	TC vs. Yak	TC	7.35e-07
Inositol phosphate metabolism	map00562	Carbohydrate metabolism	N3 vs. N2	N3	6.32e-06
Pyruvate metabolism	map00620	Carbohydrate metabolism	TH vs. TA	TH	0.0091168
Pyruvate metabolism	map00620	Carbohydrate metabolism	TC vs. Yak	Yak	4.77e-11
Pyruvate metabolism	map00620	Carbohydrate metabolism	N3 vs. N2	N3	0.0192563
Dioxin degradation	map00621	Xenobiotics biodegradation and metabolism	TH vs. TA	TH	1.73e-05
Dioxin degradation	map00621	Xenobiotics biodegradation and metabolism	N1 vs. N4	N1	4.93e-33
Dioxin degradation	map00621	Xenobiotics biodegradation and metabolism	N3 vs. N2	N2	7.2e-07
Xylene degradation	map00622	Xenobiotics biodegradation and metabolism	TH vs. TA	TH	5.03e-05
Xylene degradation	map00622	Xenobiotics biodegradation and metabolism	N1 vs. N4	N1	6.88e-30
Xylene degradation	map00622	Xenobiotics biodegradation and metabolism	N3 vs. N2	N2	1.03e-07
Toluene degradation	map00623	Xenobiotics biodegradation and metabolism	TS vs. TAN	TS	0.00165969
Polycyclic aromatic hydrocarbon degradation	map00624	Xenobiotics biodegradation and metabolism	TC vs. Yak	TC	0.0193461
Chloroalkane and chloroalkene degradation	map00625	Xenobiotics biodegradation and metabolism	TH vs. TA	TH	0.000478552
Chloroalkane and chloroalkene degradation	map00625	Xenobiotics biodegradation and metabolism	N1 vs. N4	N4	6.25e-05
Chloroalkane and chloroalkene degradation	map00625	Xenobiotics biodegradation and metabolism	TC vs. Yak	Yak	0.0130436
Naphthalene degradation	map00626	Xenobiotics biodegradation and metabolism	TH vs. TA	TH	8.31e-08
Naphthalene degradation	map00626	Xenobiotics biodegradation and metabolism	N3 vs. N2	N2	0.0218831
Glyoxylate and dicarboxylate metabolism	map00630	Carbohydrate metabolism	N1 vs. N4	N4	1.44e-22
Glyoxylate and dicarboxylate metabolism	map00630	Carbohydrate metabolism	N3 vs. N2	N3	3.11e-10
Nitrotoluene degradation	map00633	Xenobiotics biodegradation and metabolism	TH vs. TA	TH	2.18e-14
Nitrotoluene degradation	map00633	Xenobiotics biodegradation and metabolism	TC vs. Yak	Yak	8.94e-10
Nitrotoluene degradation	map00633	Xenobiotics biodegradation and metabolism	N3 vs. N2	N2	0.000337765
Nitrotoluene degradation	map00633	Xenobiotics biodegradation and metabolism	TS vs. TAN	TAN	1.49e-36
Propanoate metabolism	map00640	Carbohydrate metabolism	TC vs. Yak	Yak	2.08e-06
Propanoate metabolism	map00640	Carbohydrate metabolism	TS vs. TAN	TAN	1.22e-09
Ethylbenzene degradation	map00642	Xenobiotics biodegradation and metabolism	TS vs. TAN	TS	0.0268569
Styrene degradation	map00643	Xenobiotics biodegradation and metabolism	TH vs. TA	TH	5.31e-05
Styrene degradation	map00643	Xenobiotics biodegradation and metabolism	TC vs. Yak	Yak	9.23e-16
Styrene degradation	map00643	Xenobiotics biodegradation and metabolism	N3 vs. N2	N2	1.46e-13
Butanoate metabolism	map00650	Carbohydrate metabolism	N1 vs. N4	N1	8.82e-08
Butanoate metabolism	map00650	Carbohydrate metabolism	TC vs. Yak	Yak	9.03e-09
Butanoate metabolism	map00650	Carbohydrate metabolism	N3 vs. N2	N3	6.3e-07
Butanoate metabolism	map00650	Carbohydrate metabolism	TS vs. TAN	TS	5.91e-15
C5-Branched dibasic acid metabolism	map00660	Carbohydrate metabolism	TH vs. TA	TH	6.24e-05
C5-Branched dibasic acid metabolism	map00660	Carbohydrate metabolism	N1 vs. N4	N1	9.73e-11
C5-Branched dibasic acid metabolism	map00660	Carbohydrate metabolism	TS vs. TAN	TAN	0.000614774
One carbon pool by folate	map00670	Metabolism of cofactors and vitamins	N1 vs. N4	N4	0.000998885
One carbon pool by folate	map00670	Metabolism of cofactors and vitamins	N3 vs. N2	N3	3.39e-11
One carbon pool by folate	map00670	Metabolism of cofactors and vitamins	TS vs. TAN	TAN	0.0267149
Thiamine metabolism	map00730	Metabolism of cofactors and vitamins	TH vs. TA	TA	7.45e-05
Thiamine metabolism	map00730	Metabolism of cofactors and vitamins	TC vs. Yak	TC	0.000148847
Thiamine metabolism	map00730	Metabolism of cofactors and vitamins	N3 vs. N2	N3	1.59e-15
Thiamine metabolism	map00730	Metabolism of cofactors and vitamins	TS vs. TAN	TS	2.41e-18
Riboflavin metabolism	map00740	Metabolism of cofactors and vitamins	TH vs. TA	TA	0.00267625
Riboflavin metabolism	map00740	Metabolism of cofactors and vitamins	N3 vs. N2	N3	9.65e-09
Riboflavin metabolism	map00740	Metabolism of cofactors and vitamins	TS vs. TAN	TS	4.93e-32
Vitamin B6 metabolism	map00750	Metabolism of cofactors and vitamins	TH vs. TA	TA	0.00144413
Vitamin B6 metabolism	map00750	Metabolism of cofactors and vitamins	N3 vs. N2	N3	4.13e-06
Nicotinate and nicotinamide metabolism	map00760	Metabolism of cofactors and vitamins	TH vs. TA	TA	0.00145504
Nicotinate and nicotinamide metabolism	map00760	Metabolism of cofactors and vitamins	TC vs. Yak	TC	0.00749977
Nicotinate and nicotinamide metabolism	map00760	Metabolism of cofactors and vitamins	N3 vs. N2	N3	3.24e-18
Nicotinate and nicotinamide metabolism	map00760	Metabolism of cofactors and vitamins	TS vs. TAN	TS	1.31e-07
Pantothenate and CoA biosynthesis	map00770	Metabolism of cofactors and vitamins	TH vs. TA	TA	1.1e-05
Pantothenate and CoA biosynthesis	map00770	Metabolism of cofactors and vitamins	N1 vs. N4	N1	7.1e-09
Pantothenate and CoA biosynthesis	map00770	Metabolism of cofactors and vitamins	TC vs. Yak	TC	1.04e-09
Pantothenate and CoA biosynthesis	map00770	Metabolism of cofactors and vitamins	N3 vs. N2	N3	1.02e-44
Pantothenate and CoA biosynthesis	map00770	Metabolism of cofactors and vitamins	TS vs. TAN	TS	1.47e-22
Biotin metabolism	map00780	Metabolism of cofactors and vitamins	TH vs. TA	TA	1.19e-22
Biotin metabolism	map00780	Metabolism of cofactors and vitamins	N1 vs. N4	N1	7.67e-17
Biotin metabolism	map00780	Metabolism of cofactors and vitamins	TC vs. Yak	TC	2.81e-05
Biotin metabolism	map00780	Metabolism of cofactors and vitamins	N3 vs. N2	N3	7.89e-10
Biotin metabolism	map00780	Metabolism of cofactors and vitamins	TS vs. TAN	TS	1.11e-45
Lipoic acid metabolism	map00785	Metabolism of cofactors and vitamins	TH vs. TA	TA	9.87e-07
Lipoic acid metabolism	map00785	Metabolism of cofactors and vitamins	N1 vs. N4	N4	1.31e-07
Lipoic acid metabolism	map00785	Metabolism of cofactors and vitamins	N3 vs. N2	N3	1e-05
Lipoic acid metabolism	map00785	Metabolism of cofactors and vitamins	TS vs. TAN	TS	1.08e-09
Folate biosynthesis	map00790	Metabolism of cofactors and vitamins	TH vs. TA	TA	2.08e-12
Folate biosynthesis	map00790	Metabolism of cofactors and vitamins	N1 vs. N4	N1	2.2e-10
Folate biosynthesis	map00790	Metabolism of cofactors and vitamins	TC vs. Yak	TC	0.0418972
Folate biosynthesis	map00790	Metabolism of cofactors and vitamins	N3 vs. N2	N3	3.68e-36
Folate biosynthesis	map00790	Metabolism of cofactors and vitamins	TS vs. TAN	TS	2.5e-83
Atrazine degradation	map00791	Xenobiotics biodegradation and metabolism	TC vs. Yak	Yak	1.58e-05
Retinol metabolism	map00830	Metabolism of cofactors and vitamins	TH vs. TA	TA	2.76e-06
Retinol metabolism	map00830	Metabolism of cofactors and vitamins	N3 vs. N2	N3	3.65e-08
Retinol metabolism	map00830	Metabolism of cofactors and vitamins	TS vs. TAN	TS	5.42e-11
Porphyrin and chlorophyll metabolism	map00860	Metabolism of cofactors and vitamins	TH vs. TA	TH	0.00370004
Porphyrin and chlorophyll metabolism	map00860	Metabolism of cofactors and vitamins	N1 vs. N4	N1	3.03e-12
Porphyrin and chlorophyll metabolism	map00860	Metabolism of cofactors and vitamins	TC vs. Yak	Yak	0.0342744
Caprolactam degradation	map00930	Xenobiotics biodegradation and metabolism	TH vs. TA	TA	0.00353656
Caprolactam degradation	map00930	Xenobiotics biodegradation and metabolism	N1 vs. N4	N1	8.92e-05
Caprolactam degradation	map00930	Xenobiotics biodegradation and metabolism	TC vs. Yak	TC	1.76e-05
Caprolactam degradation	map00930	Xenobiotics biodegradation and metabolism	N3 vs. N2	N3	5.11e-05
Caprolactam degradation	map00930	Xenobiotics biodegradation and metabolism	TS vs. TAN	TS	0.0154222
Metabolism of xenobiotics by cytochrome P450	map00980	Xenobiotics biodegradation and metabolism	TC vs. Yak	Yak	5.98e-05
Metabolism of xenobiotics by cytochrome P450	map00980	Xenobiotics biodegradation and metabolism	N3 vs. N2	N2	2.4e-09
Metabolism of xenobiotics by cytochrome P450	map00980	Xenobiotics biodegradation and metabolism	TS vs. TAN	TS	0.00444858
Drug metabolism - cytochrome P450	map00982	Xenobiotics biodegradation and metabolism	TC vs. Yak	Yak	0.0490607
Drug metabolism - other enzymes	map00983	Xenobiotics biodegradation and metabolism	N1 vs. N4	N4	1.96e-05
Drug metabolism - other enzymes	map00983	Xenobiotics biodegradation and metabolism	TC vs. Yak	TC	6.7e-05
Drug metabolism - other enzymes	map00983	Xenobiotics biodegradation and metabolism	N3 vs. N2	N3	1.42e-07
Steroid degradation	map00984	Xenobiotics biodegradation and metabolism	N1 vs. N4	N4	0.0304835
Steroid degradation	map00984	Xenobiotics biodegradation and metabolism	N3 vs. N2	N2	0.0199952

### Sheet: Table S12b
Supplementary Table 12a. Functional enrichment of gained SGBs in different evolutionary nodes linked to Fig.6 and Table S10b.
Carbohydrate utilization	No.	Compared Groups	FDR-adjusted P-value	Enriched Group
Chitin	-	TH vs. TA	2.49e-05	TA
Chitin	-	N1 vs. N4	2.43e-18	N4
Chitin	-	N3 vs. N2	1.45e-19	N3
Chitin	-	TS vs. TAN	0.0298772	TAN
Multiple polysaccharides	M1	TH vs. TA	1.1e-24	TH
Multiple polysaccharides	M1	N1 vs. N4	0.00113104	N1
Multiple polysaccharides	M1	TC vs. Yak	7.89e-07	Yak
Multiple polysaccharides	M1	N3 vs. N2	3.25e-40	N2
Multiple polysaccharides	M1	TS vs. TAN	3.08e-14	TAN
Starch and storage glycans	M2	TH vs. TA	4.24e-12	TH
Starch and storage glycans	M2	N1 vs. N4	2.75e-104	N4
Starch and storage glycans	M2	N3 vs. N2	1.74e-06	N3
Starch and storage glycans	M2	TS vs. TAN	2.76e-148	TAN
Xylan-xyloglucan	M3	N1 vs. N4	2.39e-130	N1
Xylan-xyloglucan	M3	N3 vs. N2	0.000328003	N2
Xylan-xyloglucan	M3	TS vs. TAN	2.39e-130	TS
Host O- and N-linked glycans	M4	TH vs. TA	2.23e-09	TA
Host O- and N-linked glycans	M4	N1 vs. N4	8.67e-28	N4
Host O- and N-linked glycans	M4	N3 vs. N2	5.1e-23	N3
Host O- and N-linked glycans	M4	TS vs. TAN	0.00166817	TAN
Cellulose and other β-glucans, hemicelluloses	M5	TH vs. TA	0.0064903	TH
Cellulose and other β-glucans, hemicelluloses	M5	N1 vs. N4	1.28e-62	N1
Cellulose and other β-glucans, hemicelluloses	M5	TC vs. Yak	0.000815024	Yak
Cellulose and other β-glucans, hemicelluloses	M5	N3 vs. N2	1.45e-16	N2
Cellulose and other β-glucans, hemicelluloses	M5	TS vs. TAN	2.9e-103	TS
Fungal cell wall polysaccharides	M6	TH vs. TA	3.32e-12	TA
Fungal cell wall polysaccharides	M6	N1 vs. N4	9.21e-05	N1
Fungal cell wall polysaccharides	M6	TC vs. Yak	0.000815024	TC
Fungal cell wall polysaccharides	M6	N3 vs. N2	0.00738627	N3
Polysialic_acid	M7	TH vs. TA	2.92e-19	TA
Polysialic_acid	M7	N1 vs. N4	1.12e-13	N4
Polysialic_acid	M7	TC vs. Yak	0.00381747	Yak
Polysialic_acid	M7	N3 vs. N2	7.29e-17	N3
Polysialic_acid	M7	TS vs. TAN	6.14e-06	TS
Plant cell wall	M8	TH vs. TA	0.000403563	TH
Plant cell wall	M8	TC vs. Yak	0.0314494	TC
Plant cell wall	M8	N3 vs. N2	0.00301224	N2
Plant cell wall	M8	TS vs. TAN	0.00407981	TAN
Glycosaminoglycans	M9	TH vs. TA	3.6e-16	TA
Glycosaminoglycans	M9	N1 vs. N4	3.07e-22	N4
Glycosaminoglycans	M9	TC vs. Yak	2.61e-34	TC
Glycosaminoglycans	M9	N3 vs. N2	7.9e-40	N3
Mannan	-	TH vs. TA	5.29e-06	TA
Mannan	-	N1 vs. N4	4.94e-07	N4
Mannan	-	N3 vs. N2	3.77e-13	N3
Mannan	-	TS vs. TAN	2.73e-33	TS
Pectin	-	TH vs. TA	1.89e-13	TA
Pectin	-	N1 vs. N4	1.95e-23	N1
Pectin	-	TC vs. Yak	1.03e-12	TC
Pectin	-	N3 vs. N2	4.33e-17	N2
